# PLA2G15 is a Lysosomal BMP Hydrolase and its Targeting Ameliorates Lysosomal Disease

**DOI:** 10.1101/2024.06.07.597919

**Authors:** Kwamina Nyame, Jian Xiong, Hisham N. Alsohybe, Arthur PH de Jong, Isabelle V. Peña, Ricardo de Miguel, Thijn R. Brummelkamp, Guido Hartmann, Sebastian M.B. Nijman, Matthijs Raaben, Judith A. Simcox, Vincent A. Blomen, Monther Abu-Remaileh

## Abstract

Lysosomes catabolize lipids and other biological molecules, a function essential for cellular and organismal homeostasis. Key to lipid catabolism in the lysosome is bis(monoacylglycero)phosphate (BMP), a major lipid constituent of intralysosomal vesicles and a stimulator of lipid-degrading enzymes. BMP levels are altered in a broad spectrum of human conditions, including neurodegenerative diseases. While a lysosomal BMP synthase was recently discovered, the enzymes that mediate BMP turnover has remained elusive. Here we show that the lysosomal phospholipase PLA2G15 is a physiological BMP hydrolase. We further demonstrate that BMP’s resistance to hydrolysis in the lysosome is conferred by the combination of its unique *sn2, sn2’* esterification position and stereochemistry, as neither feature alone is sufficient to provide this resistance. Purified PLA2G15 catabolizes most BMP species derived from cell and tissue lysosomes under acidic conditions. Furthermore, PLA2G15 catalytic activity against synthesized BMP stereoisomers with primary esters was comparable to its canonical substrates challenging the long-held thought that BMP’s unique stereochemistry is sufficient to confer resistance to acid phospholipases. Conversely, BMP with secondary esters and *S,S* stereoconfiguration is intrinsically stable in vitro and requires acyl migration for hydrolysis in lysosomes. Consistent with our biochemical data, PLA2G15-deficient cells and tissues accumulate multiple BMP species, a phenotype reversible by supplementing wildtype PLA2G15 but not its catalytically dead mutant. In addition, targeting PLA2G15 to increase BMP reverses the cholesterol phenotype in Niemann Pick Disease Type C (NPC1) patient fibroblasts and significantly ameliorates disease pathologies in NPC1-deficient mice leading to extended lifespan. Our findings establish the rules that govern the stability of BMP in the lysosome and identify PLA2G15 as a lysosomal BMP hydrolase and a potential target for therapeutic intervention in neurodegenerative diseases.
