## Supplementary Table 1 for "PLA2G15 is a Lysosomal BMP Hydrolase and its Targeting Ameliorates Lysosomal Disease"

### Sheet: Info
Supplementary Table 1: Targeted BMP analyses of lysosomes and whole cell from PLA2G15-deficient and wildtype HEK293T cells.
P-values were calculated using two-tailed independent t-test.
Fold changes in the abundance of the indicated BMP species between PLA2G15 KO whole cells and lysosomes compared to wildtype
The transitions represent the fragments used for annotation and quantification of BMP species.
For BMP comparison, n = 3 for wildtype (WT) and n = 3 for PLA2G15 KO.

### Sheet: Key
Group	Class Key	Lipid Name
Phospholipid	BMP	Bis(monoacylglycero)phosphate

### Sheet: Fold change
Lysosome		WT	WT	WT	PLA2G15 KO	PLA2G15 KO	PLA2G15 KO	Fold change	Log2[Fold change]	p value				Whole cell		WT	WT	WT	PLA2G15 KO	PLA2G15 KO	PLA2G15 KO	Fold change	Log2[Fold change]	p value
Name	Transition	Normalized abundance	Normalized abundance	Normalized abundance	Normalized abundance	Normalized abundance	Normalized abundance	PLA2G15 KO vs WT						Name	Transition	Normalized abundance	Normalized abundance	Normalized abundance	Normalized abundance	Normalized abundance	Normalized abundance	PLA2G15 KO vs WT
BMP_14:0/18:1	738.6 -> 285.3	0.932173	0.991987	1.07584	2.55863	2.67706	2.32133	2.51901	1.33285	0.000175				BMP_14:0/18:1	738.6 -> 285.3	1.10736	0.94567	0.946969	2.26423	2.17757	2.1712	2.20433	1.14034	4e-05
BMP_16:0/16:0	740.5 -> 313.5	0.893442	0.930651	1.17591	1.42853	1.40969	1.49547	1.44456	0.530632	0.008561				BMP_16:0/16:0	740.5 -> 313.5	0.925435	1.04543	1.02914	1.24859	1.2231	1.36434	1.27868	0.35465	0.008336
BMP_16:0/16:1	738.5 -> 313.5	1.00027	0.992777	1.00695	2.24947	2.23749	2.15507	2.21401	1.14666	2e-06				BMP_16:0/16:1	738.5 -> 313.5	1.03778	1.0763	0.885922	1.79918	1.94009	2.18905	1.97611	0.982661	0.001585
BMP_16:0/18:0	768.5 -> 313.5	0.919283	1.04838	1.03234	2.12921	2.11155	2.08979	2.11018	1.07737	1.2e-05				BMP_16:0/18:0	768.5 -> 313.5	1.04854	0.959817	0.991645	1.70138	1.69504	2.09249	1.82964	0.871557	0.003457
BMP_16:0/18:1	766.6 -> 339.3	0.955636	0.998024	1.04634	1.84824	1.86479	1.82056	1.84453	0.883252	9e-06				BMP_16:0/18:1	766.6 -> 339.3	1.09676	0.951787	0.951457	1.7322	1.71222	1.95941	1.80127	0.849018	0.000992
BMP_16:0/22:6	812.5 -> 313.5	0.975874	0.96422	1.05991	1.99876	2.05972	1.88412	1.98087	0.986132	8e-05				BMP_16:0/22:6	812.5 -> 313.5	1.08817	1.0008	0.911032	1.64669	1.72113	1.67586	1.68123	0.749513	0.000254
BMP_16:1/16:1	736.5 -> 311.5	1.0277	0.905416	1.06688	1.97175	2.06227	1.84919	1.96107	0.971642	0.000257				BMP_16:1/16:1	736.5 -> 311.5	1.04321	0.944866	1.01192	1.731	1.6635	1.53581	1.64344	0.716717	0.000556
BMP_16:1/18:1	764.5 -> 339.3	0.986782	0.969892	1.04333	1.6894	1.72369	1.55771	1.65693	0.728515	0.000286				BMP_16:1/18:1	764.5 -> 339.3	1.11292	0.933763	0.95332	1.52294	1.47817	1.56785	1.52299	0.606905	0.001106
BMP_16:1/18:2	762.5 -> 337.3	0.997616	1.00215	1.00024	1.6095	1.52609	1.46287	1.53282	0.616187	0.000233				BMP_16:1/18:2	762.5 -> 337.3	1.12475	0.954617	0.920629	1.47455	1.42887	1.36779	1.42373	0.509681	0.00382
BMP_16:1/20:3	788.6 -> 311.3	0.924812	0.966596	1.10859	1.93276	1.8945	1.80969	1.87898	0.909951	0.000189				BMP_16:1/20:3	788.6 -> 311.3	1.08943	0.986293	0.924277	1.78902	1.81832	2.0295	1.87895	0.909924	0.00061
BMP_16:1/22:6	810.5 -> 311.3	0.982103	1.01917	0.99873	1.73157	1.72665	1.66215	1.70679	0.771285	9e-06				BMP_16:1/22:6	810.5 -> 311.3	1.12156	0.917669	0.960772	1.49708	1.57812	1.55425	1.54315	0.625877	0.001226
BMP_18:0/18:0	796.6 -> 341.3	1.0074	0.896994	1.0956	1.60555	1.7035	1.79128	1.70011	0.765627	0.000878				BMP_18:0/18:0	796.6 -> 341.3	1.03408	1.04657	0.919349	1.23449	1.36918	1.4234	1.34236	0.424768	0.007789
BMP_18:0/18:1	794.6 -> 339.3	0.941198	0.96419	1.09461	1.66203	1.65627	1.70531	1.67454	0.743765	0.000178				BMP_18:0/18:1	794.6 -> 339.3	1.03524	0.958298	1.00646	1.35411	1.314	1.3516	1.3399	0.422128	0.000195
BMP_18:1/18:1	792.6 -> 339.3	1.00357	1.00323	0.993203	1.43656	1.47919	1.37878	1.43151	0.51754	0.000124				BMP_18:1/18:1	792.6 -> 339.3	1.08797	0.952901	0.959133	1.28138	1.28228	1.40608	1.32325	0.404081	0.005893
BMP_18:1/18:2	790.6 -> 339.3	0.992019	0.97653	1.03145	1.40311	1.44801	1.33266	1.39459	0.479845	0.000454				BMP_18:1/18:2	790.6 -> 339.3	1.10483	0.940202	0.954969	1.23627	1.18185	1.11629	1.17813	0.236505	0.047456
BMP_18:1/20:0	822.6 -> 339.3	1.07559	0.980002	0.944409	1.62963	1.72288	1.69765	1.68339	0.751368	0.000142				BMP_18:1/20:0	822.6 -> 339.3	1.07332	0.895185	1.0315	1.60967	1.57179	1.59118	1.59088	0.669828	0.000422
BMP_18:1/20:1	820.6 -> 339.3	0.971515	0.990123	1.03836	1.60638	1.63095	1.42342	1.55358	0.635598	0.001269				BMP_18:1/20:1	820.6 -> 339.3	0.986625	1.00246	1.01091	1.16435	1.16663	1.04409	1.12502	0.169957	0.03831
BMP_18:1/20:2	818.6 -> 339.3	0.985272	0.986375	1.02835	1.20646	1.23193	1.14056	1.19298	0.254576	0.00327				BMP_18:1/20:2	818.6 -> 339.3	1.04301	0.947882	1.00911	1.03524	0.995863	0.971648	1.00092	0.00132323	0.979423
BMP_18:1/20:3	816.6 -> 363.3	1.01284	0.96852	1.01864	1.44288	1.55075	1.42233	1.47199	0.557763	0.000386				BMP_18:1/20:3	816.6 -> 363.3	1.06389	0.986601	0.949508	1.22324	1.32201	1.24775	1.26433	0.338378	0.004165
BMP_18:1/20:4	814.6 -> 361.3	0.941984	0.978347	1.07967	1.46533	1.49595	1.50894	1.49007	0.575385	0.000343				BMP_18:1/20:4	814.6 -> 361.3	1.09409	0.93453	0.971385	1.13317	1.22033	1.17184	1.17511	0.2328	0.032355
BMP_18:1/22:1	848.6 -> 339.3	0.949309	0.96758	1.08311	1.50401	1.49159	1.42407	1.47322	0.558976	0.000628				BMP_18:1/22:1	848.6 -> 339.3	1.05353	0.975162	0.971311	1.28661	1.32049	1.19385	1.26699	0.3414	0.004514
BMP_18:1/22:2	846.6 -> 339.3	0.950409	1.00314	1.04645	1.6576	1.54869	1.4359	1.5474	0.629844	0.001425				BMP_18:1/22:2	846.6 -> 339.3	1.11685	0.886459	0.996689	1.20922	1.28593	1.50107	1.33207	0.41367	0.039
BMP_18:1/22:3	844.6 -> 339.3	0.727347	1.13154	1.14111	2.10804	2.26723	2.20921	2.19483	1.13411	0.001154				BMP_18:1/22:3	844.6 -> 339.3	1.0293	0.9537	1.017	1.12527	1.23967	1.21431	1.19308	0.254695	0.009931
BMP_18:1/22:4	842.6 -> 339.3	0.935126	1.08432	0.98055	1.45614	1.42102	1.43198	1.43638	0.522435	0.000653				BMP_18:1/22:4	842.6 -> 339.3	1.24062	1.04607	0.713307	1.08426	1.1242	1.12091	1.10979	0.150288	0.516526
BMP_18:1/22:5	840.6 -> 339.3	0.992939	0.964259	1.0428	1.35134	1.41974	1.40989	1.39366	0.478874	0.000231				BMP_18:1/22:5	840.6 -> 339.3	1.09722	0.972619	0.93016	1.15527	1.20285	1.16855	1.17556	0.233343	0.028049
BMP_18:1/22:6	838.6 -> 339.3	0.996568	0.974049	1.02938	1.46122	1.48504	1.44824	1.46483	0.550733	1.8e-05				BMP_18:1/22:6	838.6 -> 339.3	1.10203	0.949668	0.948306	1.31723	1.29929	1.22968	1.28207	0.35847	0.008052
BMP_18:2/18:2	788.5 -> 337.3	1.14311	0.765125	1.09176	3.52678	3.4804	3.53528	3.51415	1.81318	3e-05				BMP_18:2/18:2	788.5 -> 337.3	1.07351	1.02715	0.899338	1.99489	1.54488	1.7313	1.75702	0.813134	0.005745
BMP_18:2/20:3	814.6 -> 363.3	1.04031	1.06508	0.894611	2.07515	2.12993	2.06266	2.08925	1.06298	4.4e-05				BMP_18:2/20:3	814.6 -> 363.3	0.910204	0.948668	1.14113	1.57054	1.55183	1.82888	1.65042	0.722832	0.00473
BMP_18:2/22:6	836.5 -> 385.3	1.00143	1.02053	0.97804	1.42025	1.38186	1.40334	1.40181	0.487294	1.7e-05				BMP_18:2/22:6	836.5 -> 385.3	1.06975	0.998129	0.932118	1.22666	1.40787	1.28759	1.30737	0.38667	0.009834
BMP_18:4/22:6	832.5 -> 385.6	1.20541	0.876968	0.917624	2.31012	2.01511	1.70055	2.00859	1.00619	0.007809				BMP_18:4/22:6	832.5 -> 385.6	1.2688	0.769771	0.961426	1.18578	1.11435	1.26284	1.18765	0.248115	0.283295
BMP_20:4/22:6	860.5 -> 385.3	0.891579	0.845362	1.26306	1.37411	1.66486	2.08834	1.7091	0.773241	0.044857				BMP_20:4/22:6	860.5 -> 385.3	1.2275	0.934859	0.837644	1.40837	1.30142	1.72196	1.47725	0.562914	0.050247
BMP_20:5/22:6	858.5 -> 385.3	0.688618	1.20405	1.10733	2.14108	1.88484	1.49183	1.83925	0.879116	0.027093				BMP_20:5/22:6	858.5 -> 385.3	0.879368	1.16099	0.959645	1.29342	1.07286	1.6093	1.32519	0.4062	0.13967
BMP_22:5/22:5	888.6 -> 387.3	0.906405	0.917779	1.17582	1.53671	1.55182	1.96632	1.68495	0.752708	0.014533				BMP_22:5/22:5	888.6 -> 387.3	0.754004	1.01184	1.23416	6.22798	4.66318	8.61288	6.50135	2.70074	0.008931
BMP_22:5/22:6	886.6 -> 387.3	0.982419	0.866835	1.15075	1.35155	1.33822	1.512	1.40059	0.486038	0.015817				BMP_22:5/22:6	886.6 -> 387.3	0.972671	0.877139	1.15019	1.21755	1.35084	1.42001	1.32947	0.410848	0.029757
BMP_22:6/22:6	884.5 -> 385.3	0.949191	0.948893	1.10192	1.36171	1.4365	1.51127	1.43649	0.522552	0.002832				BMP_22:6/22:6	884.5 -> 385.3	1.09578	1.00681	0.897407	1.25732	1.28695	1.38533	1.30987	0.389422	0.011004
