## Supplementary Table 10 for "PLA2G15 is a Lysosomal BMP Hydrolase and its Targeting Ameliorates Lysosomal Disease"

### Sheet: Info
Supplementary Table 10: Multiple reaction monitoring (MRM) transitions table for targeted lipid and metabolite analyses.

### Sheet: MRM 
Compound	Precursor Ion	Product Ion	Fragmentor Voltage	Collision energy
AcylCarnitine(12:0)	344.3	85.1	166	30
AcylCarnitine(14:0)	372.3	85.1	166	30
AcylCarnitine(14:1)	370.3	85.1	166	30
AcylCarnitine(14:2)	368.3	85.1	166	30
AcylCarnitine(16:0)	400.4	85.1	166	30
AcylCarnitine(16:1)	398.3	85.1	166	30
AcylCarnitine(18:0)	428.4	85.1	166	30
AcylCarnitine(18:1)	426.4	85.1	166	30
AcylCarnitine(18:2)	424.3	85.1	166	30
BMP (14:0/14:0)	684.4	285.63	70	24
BMP (14:0/18:1)	738.6	285.3	150	27
BMP (14:0/18:1)	738.6	339.3	150	27
BMP (16:0/16:0)	740.5	313.3	150	27
BMP (16:0/16:1)	738.5	311.3	150	27
BMP (16:0/16:1)	738.5	313.3	150	27
BMP (16:0/18:0)	768.5	313.3	150	27
BMP (16:0/18:0)	768.5	341.3	150	27
BMP (16:0/18:1)	766.6	313.3	150	27
BMP (16:0/18:1)	766.6	339.3	150	27
BMP (16:0/22:6)	812.5	313.3	150	27
BMP (16:0/22:6)	812.5	385.3	150	27
BMP (16:1/16:1)	736.5	309.27	150	27
BMP (16:1/18:1)	764.5	339.3	150	27
BMP (16:1/18:1)	764.5	311.3	150	27
BMP (16:1/18:2)	762.5	337.3	150	27
BMP (16:1/18:2)	762.5	311.3	150	27
BMP (16:1/20:3)	788.6	311.3	150	27
BMP (16:1/20:3)	788.6	363	150	27
BMP (16:1/22:6)	810.5	311.3	150	27
BMP (16:1/22:6)	810.5	385.3	150	27
BMP (18:0/18:0)	796.6	341.3	150	27
BMP (18:0/18:1)	794.6	339.3	150	27
BMP (18:0/18:1)	794.6	341.3	150	27
BMP (18:1/18:1)	792.6	339.3	150	27
BMP (18:1/18:2)	790.6	337.3	150	27
BMP (18:1/18:2)	790.6	339.3	150	27
BMP (18:1/20:0)	822.6	339.3	150	27
BMP (18:1/20:1)	820.6	339.3	150	27
BMP (18:1/20:1)	820.6	367.3	150	27
BMP (18:1/20:2)	818.6	339.3	150	27
BMP (18:1/20:3)	816.6	363.3	150	27
BMP (18:1/20:3)	816.6	339.3	150	27
BMP (18:1/20:4)	814.6	361.3	150	27
BMP (18:1/20:4)	814.6	339.3	150	27
BMP (18:1/22:1)	848.6	339.3	150	27
BMP (18:1/22:2)	846.6	339.3	150	27
BMP (18:1/22:3)	844.6	339.3	150	27
BMP (18:1/22:4)	842.6	339.3	150	27
BMP (18:1/22:5)	840.6	339.3	150	27
BMP (18:1/22:6)	838.6	339.3	150	27
BMP (18:1/22:6)	838.6	385.3	150	27
BMP (18:2/18:2)	788.5	337.3	150	27
BMP (18:2/20:3)	814.6	363.3	150	27
BMP (18:2/20:3)	814.56	336.9	150	27
BMP (18:2/20:4)	812.5	361.3	70	24
BMP (18:2/20:4)	812.5	336.9	70	24
BMP (18:2/22:6)	836.5	385.3	150	27
BMP (18:2/22:6)	836.5	336.9	70	20
BMP (18:4/22:6)	832.5	385.3	150	27
BMP (20:4/20:4)	836.5	361.3	150	27
BMP (20:4/22:6)	860.5	385.3	150	27
BMP (20:4/22:6)	860.5	361.3	150	27
BMP (20:5/22:6)	858.5	385.3	150	27
BMP (22:5/22:5)	888.6	387.3	150	27
BMP (22:5/22:6)	886. 6	385.3	150	27
BMP (22:5/22:6)	886.6	387.3	150	27
BMP (22:6/22:6)	884.5	385.3	150	27
CE(14:0)	614.6	369.3	166	10
CE(15:0)	628.6	369.3	166	10
CE(16:0)	642.6	369.3	166	10
CE(16:1)	640.6	369.3	166	10
CE(16:2)	638.6	369.3	166	10
CE(17:0)	656.6	369.3	166	10
CE(17:1)	654.6	369.3	166	10
CE(18:0)	670.7	369.3	166	10
CE(18:1)	668.6	369.3	166	10
CE(18:2)	666.6	369.3	166	10
CE(18:3)	664.6	369.3	166	10
CE(20:1)	696.7	369.3	166	10
CE(20:2)	694.7	369.3	166	10
CE(20:3)	692.6	369.3	166	10
CE(20:4)	690.6	369.3	166	10
CE(20:5)	688.6	369.3	166	10
CE(22:0)	726.7	369.3	166	10
CE(22:1)	724.7	369.3	166	10
CE(22:4)	718.7	369.3	166	10
CE(22:5)	716.6	369.3	166	10
CE(22:6)	714.6	369.3	166	10
CE(24:0)	754.7	369.3	166	10
CE(24:4)	746.7	369.3	166	10
CE(24:5)	744.7	369.3	166	10
CE(24:6)	742.7	369.3	166	10
Cer(d16:1/16:0)	510.6	236.3	166	29
Cer(d16:1/18:0)	538.6	236.3	166	29
Cer(d16:1/20:0)	566.6	236.3	166	29
Cer(d16:1/22:0)	594.6	236.3	166	29
Cer(d16:1/23:0)	608.6	236.3	166	29
Cer(d16:1/24:0)	622.6	236.3	166	29
Cer(d16:1/24:1)	620.6	236.3	166	29
Cer(d18:1/14:0)	510.5	264.3	166	29
Cer(d18:1/16:0)	538.5	264.3	166	29
Cer(d18:1/18:0)	566.6	264.3	166	29
Cer(d18:1/19:0)	580.6	264.3	166	29
Cer(d18:1/20:0)	594.6	264.3	166	29
Cer(d18:1/21:0)	608.6	264.3	166	29
Cer(d18:1/22:0)	622.6	264.3	166	29
Cer(d18:1/23:0)	636.6	264.3	166	29
Cer(d18:1/24:0)	650.6	264.3	166	29
Cer(d18:1/24:1)	648.6	264.3	166	29
Cer(d18:1/26:0)	678.6	264.3	166	29
Cer(d18:2/14:0)	508.5	262.3	166	29
Cer(d18:2/16:0)	536.5	262.3	166	29
Cer(d18:2/18:0)	564.6	262.3	166	29
Cer(d18:2/20:0)	592.6	262.3	166	29
Cer(d18:2/21:0)	606.6	262.3	166	29
Cer(d18:2/22:0)	620.6	262.3	166	29
Cer(d18:2/23:0)	634.6	262.3	166	29
Cer(d18:2/24:0)	648.6	262.3	166	29
Cer(d18:2/24:1)	646.6	262.3	166	29
Cer(d18:2/26:0)	676.6	262.3	166	29
Cer(d20:1/22:0)	650.6	292.3	166	29
Cer(d20:1/23:0)	664.6	292.3	166	29
Cer(d20:1/24:1)	676.6	292.3	166	29
Cer(d20:1/26:0)	706.6	292.3	166	29
Cer1P(d18:1/16:0)	618.4	264.3	166	29
DE(16:0)	640.8	367.4	166	12
DE(18:1)	666.8	367.4	166	12
DE(18:2)	664.8	367.4	166	12
DE(20:4)	688.8	367.4	166	12
DE(20:5)	686.8	367.4	166	12
DE(22:6)	712.8	367.4	166	12
DG 16:0/18:0	614.5	313	166	21
DG 18:0/18:0	642.5	341	166	21
DG 18:0/22:6	686.5	341	166	21
DG 18:1/22:6	684.5	339	166	21
DG(14:0_18:2)	582.5	285.2	166	21
DG(16:0_16:0)	586.5	313.2	166	21
DG(16:0_16:1)	584.5	313.2	166	21
DG(16:0_18:1)	612.6	313.3	166	21
DG(16:0_18:2)	610.5	313.2	166	21
DG(16:0_20:4)	634.5	313.2	166	21
DG(16:0_22:5)	660.6	313.3	166	21
DG(16:0_22:6)	658.5	313.2	166	21
DG(16:1_18:1)	610.5	339.2	166	21
DG(18:0_18:1)	640.6	341.3	166	21
DG(18:0_18:2)	638.6	341.3	166	21
DG(18:0_20:4)	662.6	341.3	166	21
DG(18:1_18:1)	638.6	339.3	166	21
DG(18:1_18:2)	636.6	339.3	166	21
DG(18:1_18:3)	634.5	339.2	166	21
DG(18:1_20:3)	662.6	339.3	166	21
DG(18:1_20:4)	660.6	339.3	166	21
DG(18:2_18:2)	634.5	337.2	166	21
DG(18:2_20:4)	658.5	337.2	166	21
dhCer(d18:0/16:0)	540.5	284.3	166	31
dhCer(d18:0/18:0)	568.6	284.3	166	31
dhCer(d18:0/22:0)	624.6	284.3	166	31
dhCer(d18:0/24:0)	652.7	284.3	166	31
dhCer(d18:0/24:1)	650.6	284.3	166	31
dhCer(d18:1/18:0)	566.6	282.3	166	31
dhCer(d18:1/20:0)	594.6	282.3	166	31
dhCer(d18:1/22:0)	622.6	282.3	166	31
dhCer(d18:1/24:0)	650.7	282.3	166	31
dhCer(d18:1/24:1)	648.6	282.3	166	31
FFA 16:0	255	255	166	0
FFA 18:0	283	283	166	0
FFA 18:1	281	281	166	0
FFA 20:4	303.3	303.3	166	0
FFA 22:6	327	327	166	0
GM1(d18:1/16:0)	760.1	366.2	166	9
GM3(d18:1/16:0)	1153.7	264.3	166	57
GM3(d18:1/18:0)	1181.8	264.3	166	57
GM3(d18:1/20:0)	1209.8	264.3	166	57
GM3(d18:1/22:0)	1237.8	264.3	166	57
GM3(d18:1/24:0)	1265.8	264.3	166	57
GM3(d18:1/24:1)	1263.8	264.3	166	57
GM3(d18:2/24:1)	1261.8	262.3	166	57
GPC	258.1	86.1	97	32
GPC	258.1	104.1	97	15
GPG	247.1	99	95	16
GPG	247.1	172.9	95	8
HemiBMP_16:0/18:1/18:1	1030.8	577.5	143	27
HemiBMP_18:0/18:1/18:1	1058.8	605.5	143	27
HemiBMP_18:1/18:1/18:1	1056.8	603.5	143	27
Hex2Cer(d16:1/16:0)	834.6	236.3	166	53
Hex2Cer(d16:1/24:1)	944.7	236.3	166	53
Hex2Cer(d18:1/16:0)	862.6	264.3	166	53
Hex2Cer(d18:1/18:0)	890.7	264.3	166	53
Hex2Cer(d18:1/20:0)	918.7	264.3	166	53
Hex2Cer(d18:1/22:0)	946.7	264.3	166	53
Hex2Cer(d18:1/24:0)	974.8	264.3	166	53
Hex2Cer(d18:1/24:1)	972.7	264.3	166	53
Hex2Cer(d18:2/16:0)	860.6	262.3	166	53
Hex2Cer(d18:2/24:1)	970.7	262.3	166	53
Hex3Cer(d18:1/16:0)	1024.7	264.3	166	53
Hex3Cer(d18:1/18:0)	1052.7	264.3	166	53
Hex3Cer(d18:1/20:0)	1080.7	264.3	166	53
Hex3Cer(d18:1/22:0)	1108.8	264.3	166	53
Hex3Cer(d18:1/24:0)	1136.8	264.3	166	53
Hex3Cer(d18:1/24:1)	1134.8	264.3	166	53
HexCer(d16:1/18:0)	700.6	236.3	166	33
HexCer(d16:1/20:0)	728.6	236.3	166	33
HexCer(d16:1/22:0)	756.7	236.3	166	33
HexCer(d16:1/24:0)	784.7	236.3	166	33
HexCer(d18:1/16:0)	700.6	264.3	166	33
HexCer(d18:1/18:0)	728.6	264.3	166	33
HexCer(d18:1/20:0)	756.6	264.3	166	33
HexCer(d18:1/22:0)	784.7	264.3	166	33
HexCer(d18:1/24:0)	812.7	264.3	166	33
HexCer(d18:1/24:1)	810.7	264.3	166	33
HexCer(d18:2/18:0)	726.6	262.3	166	33
HexCer(d18:2/20:0)	754.6	262.3	166	33
HexCer(d18:2/22:0)	782.7	262.3	166	33
HexCer(d18:2/24:0)	810.7	262.3	166	33
Isolabeled Tyrosine	192.1	174	70	8
LPC (15:0)	482.3	184.1	166	21
LPC (16:0)	496.3	104.1	166	21
LPC (16:0)	496.3	184.1	166	21
LPC (18:1)	522.4	104.1	180	24
LPC (18:1)	522.4	184.1	166	21
LPC (18:1D7)	529.4	104.1	180	24
LPC(14:0)	468.3	184.1	166	21
LPC(15-MHDA) / LPC(17:0)	510.4	184.1	166	21
LPC(15:0)	482.3	184.1	166	21
LPC(16:0)	496.3	184.1	166	21
LPC(16:1)	494.3	184.1	166	21
LPC(18:0)	524.4	184.1	166	21
LPC(18:1)	522.4	184.1	166	21
LPC(18:2)	520.3	184.1	166	21
LPC(18:3)	518.3	184.1	166	21
LPC(20:0)	552.4	184.1	166	21
LPC(20:1)	550.4	184.1	166	21
LPC(20:2)	548.4	184.1	166	21
LPC(20:3)	546.4	184.1	166	21
LPC(20:4)	544.3	184.1	166	21
LPC(20:5)	542.3	184.1	166	21
LPC(22:0)	580.4	184.1	166	21
LPC(22:1)	578.4	184.1	166	21
LPC(22:4)	572.4	184.1	166	21
LPC(22:5)	570.4	184.1	166	21
LPC(22:6)	568.3	184.1	166	21
LPC(24:0)	608.5	184.1	166	21
LPC(26:0)	636.5	184.1	166	21
LPC(O-16:0)	482.4	104.1	166	21
LPC(O-18:0)	510.4	104.1	166	21
LPC(O-18:1)	508.4	104.1	166	21
LPC(O-20:0)	538.4	104.1	166	21
LPC(O-20:1)	536.4	104.1	166	21
LPC(O-22:0)	566.5	104.1	166	21
LPC(O-22:1)	564.4	104.1	166	21
LPC(O-24:0)	594.5	104.1	166	21
LPC(O-24:1)	592.5	104.1	166	21
LPC(O-24:2)	590.5	104.1	166	21
LPC(P-16:0)	480.3	104.1	166	21
LPC(P-17:0)	494.3	104.1	166	21
LPC(P-18:0)	508.3	104.1	166	21
LPC(P-18:1)	506.3	104.1	166	21
LPC(P-20:0)	536.3	104.1	166	21
LPE (16:0)	454.3	313.3	166	17
LPE (18:0)	482.3	341.3	166	17
LPE (18:0)	480.3	283.1	166	24
LPE (18:1)	480.3	339.3	166	17
LPE (18:1)	478.3	281.1	166	24
LPE (18:1D7)	487.3	346.3	166	17
LPE(16:0)	454.3	313.3	166	17
LPE(18:0)	482.3	341.3	166	17
LPE(18:1)	480.3	339.3	166	17
LPE(18:2)	478.3	337.3	166	17
LPE(20:4)	502.3	361.3	166	17
LPE(22:6)	526.3	385.3	166	17
LPE(P-16:0)	438.3	266.4	166	19
LPE(P-18:0)	466.3	294.4	166	19
LPE(P-18:1)	464.3	292.4	166	19
LPE(P-20:0)	494.3	322.4	166	19
LPG_16:0	483.3	255.2	163	32
LPG_18:0	511.3	283.2	163	32
LPG_18:1	509.3	281.2	163	32
LPG_18:2	507.3	279.2	163	32
LPG_20:4	531.3	303.2	163	32
LPG_20:5	529.3	301.2	163	32
LPG_22:4	559.3	331.2	163	32
LPG_22:5	557.3	329.2	163	32
LPG_22:6	555.3	327.2	163	32
LPI (18:0)	618.3	341.3	166	17
LPI (18:1)	616.3	339.3	166	17
LPI (18:2)	614.3	337.3	166	17
LPI (20:3)	640.3	363.1	166	17
LPI(20:4)	638.3	361.3	166	17
Methionine	150.1	56.1	80	16
PC(14:0_16:0)	706.5	184.1	166	21
PC(14:0_20:4)	754.5	184.1	166	21
PC(14:0_22:6)	778.5	184.1	166	21
PC(15-MHDA_18:1)	774.6	184.1	166	21
PC(15-MHDA_22:6)	820.6	184.1	166	21
PC(16:0_18:0)	762.6	184.1	166	21
PC(16:0_18:1)	760.6	184.1	166	21
PC(16:0_18:2)	758.6	184.1	166	21
PC(16:0_18:3)	756.6	184.1	166	21
PC(16:0_20:3)	784.6	184.1	166	21
PC(16:0_20:4)	782.6	184.1	166	21
PC(16:0_20:5)	780.6	184.1	166	21
PC(16:0_22:6)	806.6	184.1	166	21
PC(16:0/16:0)	734.6	184.1	166	21
PC(16:0/18:1)	760.6	86.1	215	50
PC(16:0/18:1)	760.6	124.9	215	50
PC(16:0/22:6)	806.6	184.1	166	21
PC(16:1_18:2)	756.6	184.1	166	21
PC(16:1_20:4)	780.6	184.1	166	21
PC(16:1_22:6)	804.6	184.1	166	21
PC(18:0_18:1)	788.6	184.1	166	21
PC(18:0_18:2)	786.6	184.1	166	21
PC(18:0_20:3)	812.6	184.1	166	21
PC(18:0_20:4)	810.6	184.1	166	21
PC(18:0_22:4)	838.6	184.1	166	21
PC(18:0_22:5)	836.6	184.1	166	21
PC(18:0_22:6)	834.6	184.1	166	21
PC(18:1_18:1)	786.6	184.1	166	21
PC(18:1_18:2)	784.6	184.1	166	21
PC(18:1_20:3)	810.6	184.1	166	21
PC(18:1_22:6)	832.6	184.1	166	21
PC(18:1/18:1)	786.6	184.1	166	21
PC(18:1/18:1)	786.6	104.1	180	24
PC(18:2_18:2)	782.6	184.1	166	21
PC(18:2_20:5)	804.6	184.1	166	21
PC(20:0_20:4)	838.6	184.1	166	21
PC(28:0)	678.5	184.1	166	21
PC(32:1)	732.6	184.1	166	21
PC(32:2)	730.5	184.1	166	21
PC(33:0)	748.6	184.1	166	21
PC(34:5)	752.5	184.1	166	21
PC(36:0)	790.6	184.1	166	21
PC(36:6)	778.5	184.1	166	21
PC(38:2)	814.6	184.1	166	21
PC(38:4)	810.6	184.1	166	21
PC(38:5)	808.6	184.1	166	21
PC(38:6)	806.6	184.1	166	21
PC(38:7)	804.6	184.1	166	21
PC(40:7)	832.6	184.1	166	21
PC(40:8)	830.6	184.1	166	21
PC(O-16:0/16:0)	720.6	184.1	166	21
PC(O-16:0/20:3)	770.6	184.1	166	21
PC(O-16:0/20:4)	768.6	184.1	166	21
PC(O-16:0/22:6)	792.6	184.1	166	21
PC(O-18:0/18:1)	774.6	184.1	166	21
PC(O-18:0/18:2)	772.6	184.1	166	21
PC(O-18:0/20:4)	796.6	184.1	166	21
PC(O-18:0/22:6)	820.6	184.1	166	21
PC(O-18:1/18:1)	772.6	184.1	166	21
PC(O-18:1/18:2)	770.6	184.1	166	21
PC(O-32:1)	718.5	184.1	166	21
PC(O-32:2)	716.6	184.1	166	21
PC(O-34:1)	746.6	184.1	166	21
PC(O-34:2)	744.6	184.1	166	21
PC(O-34:4)	740.6	184.1	166	21
PC(O-35:4)	754.5	184.1	166	21
PC(O-36:0)	776.6	184.1	166	21
PC(O-36:5)	766.5	184.1	166	21
PC(O-38:5)	794.6	184.1	166	21
PC(O-40:5)	822.6	184.1	166	21
PC(O-40:7)	818.6	184.1	166	21
PC(P-16:0/14:0)	690.4	184.1	166	21
PC(P-16:0/16:0)	718.5	184.1	166	21
PC(P-16:0/16:1)	716.6	184.1	166	21
PC(P-16:0/18:0)	746.6	184.1	166	21
PC(P-16:0/18:1)	744.6	184.1	166	21
PC(P-16:0/18:2)	742.5	184.1	166	21
PC(P-16:0/18:3)	740.6	184.1	166	21
PC(P-16:0/20:4)	766.5	184.1	166	21
PC(P-16:0/20:5)	764.6	184.1	166	21
PC(P-16:0/22:6)	790.6	184.1	166	21
PC(P-18:0/18:2)	770.6	184.1	166	21
PC(P-18:0/20:4)	794.6	184.1	166	21
PC(P-18:0/22:5)	820.6	184.1	166	21
PC(P-18:0/22:6)	818.6	184.1	166	21
PC(P-18:1/18:1)	770.6	184.1	166	21
PC(P-18:1/22:6)	816.6	184.1	166	21
PC(P-20:0/20:4)	822.6	184.1	166	21
PC(P-36:3)	768.5	184.1	166	21
PC(P-38:5)	792.6	184.1	166	21
PE (16:0/18:1)	718.5	577.5	166	17
PE (18:1/18:1)	744.6	603.5	166	17
PE(15-MHDA_18:1)	732.6	591.5	166	17
PE(15-MHDA_18:2)	730.5	589.5	166	17
PE(15-MHDA_20:4)	754.6	613.5	166	17
PE(15-MHDA_22:6)	778.5	637.5	166	17
PE(16:0_16:0)	692.5	551.5	166	17
PE(16:0_16:1)	690.5	549.5	166	17
PE(16:0_18:1)	718.5	577.5	166	17
PE(16:0_18:2)	716.5	575.5	166	17
PE(16:0_18:3)	714.5	573.5	166	17
PE(16:0_20:3)	742.5	601.5	166	17
PE(16:0_20:4)	740.5	599.5	166	17
PE(16:0_20:5)	738.5	597.5	166	17
PE(16:0_22:6)	764.5	623.5	166	17
PE(16:1_18:2)	714.5	573.5	166	17
PE(16:1_20:4)	738.5	597.5	166	17
PE(17:0_18:1)	732.6	591.5	166	17
PE(17:0_18:2)	730.5	589.5	166	17
PE(17:0_20:4)	754.6	613.5	166	17
PE(18:0_18:1)	746.6	605.6	166	17
PE(18:0_18:2)	744.6	603.5	166	17
PE(18:0_20:3)	770.6	629.6	166	17
PE(18:0_20:4)	768.6	627.5	166	17
PE(18:0_22:4)	796.6	655.6	166	17
PE(18:0_22:5)	794.6	653.6	166	17
PE(18:0_22:6)	792.6	651.5	166	17
PE(18:1_18:1)	744.6	603.5	166	17
PE(18:1_18:2)	742.5	601.5	166	17
PE(18:1_22:6)	790.5	649.5	166	17
PE(20:0_20:4)	796.6	655.6	166	17
PE(36:0)	748.6	607.6	166	17
PE(38:5)	766.5	625.5	166	17
PE(O-16:0/18:2)	702.5	561.5	166	17
PE(O-16:0/20:3)	728.6	587.5	166	17
PE(O-16:0/20:4)	726.5	585.5	166	17
PE(O-16:0/22:4)	754.6	613.6	166	17
PE(O-16:0/22:6)	750.6	609.5	166	17
PE(O-18:0/20:4)	754.6	613.6	166	17
PE(O-18:0/22:5)	780.6	639.6	166	17
PE(O-18:0/22:6)	778.5	637.5	166	17
PE(O-18:1/18:2)	728.6	587.5	166	17
PE(O-18:1/22:6)	776.6	635.5	166	17
PE(O-34:1)	704.6	563.5	166	17
PE(O-36:5)	724.5	583.5	166	17
PE(O-38:5)	752.6	611.5	166	17
PE(P-15:0/20:4)	710.5	361.3	166	17
PE(P-15:0/22:6)	734.5	385.3	166	17
PE(P-16:0/18:1)	702.5	339.3	166	17
PE(P-16:0/18:2)	700.5	337.3	166	17
PE(P-16:0/18:3)	698.5	335.3	166	17
PE(P-16:0/20:3)	726.5	363.3	166	17
PE(P-16:0/20:4)	724.5	361.3	166	17
PE(P-16:0/20:5)	722.5	359.3	166	17
PE(P-16:0/22:4)	752.6	389.3	166	17
PE(P-16:0/22:5)	750.5	387.3	166	17
PE(P-16:0/22:6)	748.5	385.3	166	17
PE(P-17:0/20:4)	738.6	361.3	166	17
PE(P-17:0/22:6)	762.6	385.3	166	17
PE(P-18:0/18:1)	730.6	339.3	166	17
PE(P-18:0/18:2)	728.6	337.3	166	17
PE(P-18:0/18:3)	726.5	335.3	166	17
PE(P-18:0/20:3)	754.5	363.3	166	17
PE(P-18:0/20:4)	752.6	361.3	166	17
PE(P-18:0/20:5)	750.5	359.3	166	17
PE(P-18:0/22:4)	780.6	389.3	166	17
PE(P-18:0/22:5)	778.5	387.3	166	17
PE(P-18:0/22:6)	776.6	385.3	166	17
PE(P-18:1/18:1)	728.6	339.3	166	17
PE(P-18:1/18:2)	726.5	337.3	166	17
PE(P-18:1/18:3)	724.5	335.3	166	17
PE(P-18:1/20:3)	752.5	363.3	166	17
PE(P-18:1/20:4)	750.5	361.3	166	17
PE(P-18:1/20:5)	748.5	359.3	166	17
PE(P-18:1/22:4)	778.5	389.3	166	17
PE(P-18:1/22:5)	776.6	387.3	166	17
PE(P-18:1/22:6)	774.5	385.3	166	17
PE(P-19:0/20:4)	766.6	361.3	166	17
PE(P-20:0/18:1)	758.6	339.3	166	17
PE(P-20:0/18:2)	756.6	337.3	166	17
PE(P-20:0/20:4)	780.6	361.3	166	17
PE(P-20:0/22:6)	804.6	385.3	166	17
PE(P-20:1/20:4)	778.5	361.3	166	17
PE(P-20:1/22:6)	802.6	385.3	166	17
PG(14:0/16:0)	712.4	523.4	110	9
PG(14:0/18:1)	738.6	549.5	110	9
PG(16:0/16:0)	740.5	551.5	110	9
PG(16:0/16:1)	738.5	549.5	110	9
PG(16:0/18:0)	768.5	579.5	110	9
PG(16:0/18:1)	766.6	577.5	110	9
PG(16:0/20:4) / (18:2/18:2)/ (16:1/20:3)	788.6	599.5	110	9
PG(16:0/22:6)	812.5	623.5	110	9
PG_16:1/16:1	736.5	547.5	110	9
PG(16:1/18:1)	764.5	575.5	110	9
PG_16:1/18:2	762.5	573.5	110	9
PG(16:1/22:6)	810.5	621.5	110	9
PG(18:0/18:0)	796.6	607.5	110	9
PG(18:0/18:1)	794.6	605.5	110	9
PG(18:1/18:1)	792.6	603.5	110	9
PG(18:1/18:2)	790.6	601.5	110	9
PG(18:1/20:1)	820.6	631.5	110	9
PG_18:1/20:2	818.6	629.6	110	9
PG_18:1/20:3	816.6	627.5	110	9
PG(18:1/20:4) / (18:2/20:3)	814.6	625.5	110	9
PG(18:1/22:1)	848.6	659.5	110	9
PG(18:1/22:2)	846.6	657.5	110	9
PG(18:1/22:3)	844.6	655.5	110	9
PG(18:1/22:4)	842.6	653.5	110	9
PG(18:1/22:5)	840.6	651.5	110	9
PG(18:1/22:6)	838.6	649.5	110	9
PG(18:2/20:4)	812.54	623.5	85	36
PG(18:2/22:6)	836.5	647.5	110	9
PG(18:4/22:6)	832.5	643.5	110	9
PG(20:4/20:4)	836.54	647.5	85	32
PG(20:4/22:4)	864.6	675.5	85	20
PG(20:4/22:6)	860.5	671.5	110	9
PG(20:5/22:6)	858.5	669.5	110	9
PG(22:4/22:6) / (22:5/22:5)	888.6	699.5	110	9
PG(22:5/22:6)	886.6	697.5	110	9
PG(22:6/22:6)	884.5	695.5	110	9
PG_18:1/20:0_18:0/20:1	822.6	633.5		9
PI (16:0_18.1)	854.6	577.5	166	17
PI(18:1_18:1)	880.6	603.3	166	17
PI(15-MHDA_18:1)/PI(17:0_18:1)	868.6	591.6	166	17
PI(15-MHDA_18:2)/PI(17:0_18:2)	866.6	589.6	166	17
PI(15-MHDA_20:4)/PI(17:0_20:4)	890.6	613.6	166	17
PI(16:0_16:1)	826.5	549.5	166	17
PI(16:0_20:3)	878.6	601.6	166	17
PI(16:0_20:4)	876.6	599.6	166	17
PI(16:0/16:0)	828.6	551.6	166	17
PI(18:0_18:1)	882.6	605.6	166	17
PI(18:0_20:2)	908.6	631.6	166	17
PI(18:0_20:3)	906.6	629.6	166	17
PI(18:0_20:4)	904.6	627.6	166	17
PI(18:0_22:4)	932.6	655.6	166	17
PI(18:0_22:5)	930.6	653.6	166	17
PI(18:0_22:6)	928.6	651.6	166	17
PI(18:1_18:2)	878.6	601.6	166	17
PI(20:0_20:4)	932.6	655.6	166	17
PI(34:0)	856.6	579.6	166	17
PI(34:1)	854.6	577.6	166	17
PI(36:2)	880.6	603.6	166	17
PI(37:6)	886.6	609.6	166	17
PI(38:5)	902.6	625.6	166	17
PI(38:6)	900.6	623.6	166	17
PI(39:6)	914.6	637.6	166	17
PIP2 32:2	965	401	166	52
PIP2 34:2	993	401	166	52
PS (16:0/18:1)	760.5	575.5	166	25
PS (18:0/18:1)	790.6	605.6	166	25
PS (18:1/18:1)	788.5	603.5	166	25
PS(36:1)	790.6	605.6	166	25
PS(36:2)	788.5	603.5	166	25
PS(38:3)	814.6	629.6	166	25
PS(38:4)	812.5	627.5	166	25
PS(38:5)	810.5	625.5	166	25
PS(40:5)	838.6	653.6	166	25
PS(40:6)	836.5	651.5	166	25
S1P(d18:0)	382.2	284.3	166	11
S1P(d18:1)	380.2	264.3	166	16
Serine	106.1	88.1	75	8
SM(34:3)	699.5	184.1	166	25
SM(38:3)	755.6	184.1	166	25
SM(40:3)	783.6	184.1	166	25
SM(41:0)	803.7	184.1	166	25
SM(41:1)	801.7	184.1	166	25
SM(43:1)	829.7	184.1	166	25
SM(43:2)	827.7	184.1	166	25
SM(44:1)	843.6	184.1	166	25
SM(44:2)	841.6	184.1	166	25
SM(44:3)	839.6	184.1	166	25
SM(d16:1/23:0)/SM(d17:1/22:0)	773.7	184.1	166	25
SM(d16:1/24:1)	785.7	184.1	166	25
SM(d18:0/14:0)	677.6	184.1	166	25
SM(d18:0/16:0)	705.6	184.1	166	25
SM(d18:0/22:0)	789.7	184.1	166	25
SM(d18:1/14:0)/SM(d16:1/16:0)	675.5	184.1	166	25
SM(d18:1/16:0)	703.6	184.1	166	25
SM(d18:1/18:0)/SM(d16:1/20:0)	731.6	184.1	166	25
SM(d18:1/20:0)/SM(d16:1/22:0)	759.6	184.1	166	25
SM(d18:1/22:0)/SM(d16:1/24:0)	787.7	184.1	166	25
SM(d18:1/23:0)/SM(d17:1/24:0)	801.7	184.1	166	25
SM(d18:1/24:0)	815.7	184.1	166	25
SM(d18:1/24:1)	813.7	184.1	166	25
SM(d18:2/14:0)	673.5	184.1	166	25
SM(d18:2/16:0)	701.6	184.1	166	25
SM(d18:2/17:0)	715.6	184.1	166	25
SM(d18:2/18:0)	729.6	184.1	166	25
SM(d18:2/18:1)	727.6	184.1	166	25
SM(d18:2/20:0)	757.6	184.1	166	25
SM(d18:2/22:0)	785.7	184.1	166	25
SM(d18:2/23:0)	799.7	184.1	166	25
SM(d18:2/24:0)	813.7	184.1	166	25
Sph(d16:1)	272.3	254.3	166	8
Sph(d18:1)	300.3	282.3	166	8
Sph(d18:2)	298.3	280.3	166	8
Sulfatide (d18:1:/16:0(OH))	796.8	264.3	166	56
Sulfatide (d18:1:/16:0)	780.8	264.3	166	56
Sulfatide (d18:1:/24:0(OH))	908.8	264.3	166	56
Sulfatide (d18:1:/24:0)	892.8	264.3	166	56
Sulfatide (d18:1:/24:1(OH))	906.8	264.3	166	56
Sulfatide (d18:1:/24:1)	890.8	264.3	166	56
TG(48:0) [NL-16:0]	824.8	551.5	166	21
TG(48:1) [NL-18:1]	822.8	523.5	166	21
TG(48:2) [NL-14:1]	820.8	577.6	166	21
TG(48:2) [NL-16:0]	820.8	547.5	166	21
TG(48:2) [NL-16:1]	820.8	549.5	166	21
TG(48:2) [NL-18:1]	820.8	521.5	166	21
TG(48:3) [NL-16:1]	818.8	547.5	166	21
TG(48:3) [NL-18:2]	818.8	521.5	166	21
TG(49:1) [NL-15:0]	836.8	577.5	166	21
TG(50:0) [NL-18:0]	852.8	551.5	166	21
TG(50:1) [NL-14:0]	850.8	605.6	166	21
TG(50:1) [NL-18:1]	850.8	551.5	166	21
TG(50:2) [NL-18:0]	848.8	547.5	166	21
TG(50:2) [NL-18:1]	848.8	549.5	166	21
TG(50:2) [NL-18:2]	848.8	551.5	166	21
TG(50:3) [NL-14:1]	846.8	603.6	166	21
TG(50:3) [NL-16:1]	846.8	575.6	166	21
TG(50:3) [NL-18:1]	846.8	547.5	166	21
TG(50:4) [NL-14:0]	844.8	599.5	166	21
TG(52:1) [NL-18:0]	878.8	577.5	166	21
TG(52:2) [NL-16:0]	876.8	603.6	166	21
TG(52:3) [NL-16:1]	874.8	603.6	166	21
TG(52:3) [NL-18:2]	874.8	577.6	166	21
TG(52:4) [NL-16:0]	872.8	599.6	166	21
TG(52:4) [NL-18:1]	872.8	573.6	166	21
TG(54:0) [NL-18:0]	908.9	607.6	166	21
TG(54:1) [NL-18:1]	906.9	607.6	166	21
TG(54:2) [NL-18:0]	904.9	603.6	166	21
TG(54:3) [NL-18:1]	902.9	603.6	166	21
TG(54:4) [NL-18:0]	900.8	599.5	166	21
TG(54:4) [NL-18:2]	900.9	603.9	166	21
TG(54:5) [NL-18:1]	898.9	599.6	166	21
TG(54:6) [NL-18:2]	896.9	599.6	166	21
TG(56:6) [NL-20:4]	924.9	603.6	166	21
TG(56:8) [NL-20:4]	920.9	599.6	166	21
TG(58:8) [NL-22:6]	948.9	603.7	166	21
TG(O-50:1) [NL-16:0]	836.8	563.5	166	21
TG(O-52:0) [NL-16:0]	866.8	593.6	166	21
TG(O-52:2) [NL-16:0]	862.8	589.6	166	21
Ubiquinone	880.7	197	166	17
Valine	118.1	72.2	75	8
