## Supplementary Table 2 for "PLA2G15 is a Lysosomal BMP Hydrolase and its Targeting Ameliorates Lysosomal Disease"

### Sheet: Info
Supplementary Table 2: Targeted BMP analyses from wildtype and PLA2G15-deficient HEK293T cells.
P-values were calculated using two-tailed independent t-test.
Fold changes in the abundance of the indicated lipid species between PLA2G15 KO cells compared to wildtype
The transitions represent the fragments used for annotation and quantification of BMP species.
For comparison, n = 3 for wildtype (WT) and n = 3 for PLA2G15 KO clones.

### Sheet: Key
Group	Class Key	Lipid Name
Phospholipid	BMP	Bis(monoacylglycero)phosphate
Group	Class Key	Clone Name
PLA2G15-deficient clones	C1	Clone1
	C2	Clone2
	C2	Clone3

### Sheet: Raw abundance
Whole cells		WT	WT	WT	PLA2G15 KO C1	PLA2G15 KO C1	PLA2G15 KO C1	PLA2G15 KO C2	PLA2G15 KO C2	PLA2G15 KO C2	PLA2G15 KO C3	PLA2G15 KO C3	PLA2G15 KO C3
Species	Transitions	Raw abundance	Raw abundance	Raw abundance	Raw abundance	Raw abundance	Raw abundance	Raw abundance	Raw abundance	Raw abundance	Raw abundance	Raw abundance	Raw abundance
BMP_14:0/18:1	738.6 -> 285.3	13057.1	13026.4	12721.1	19616.9	19207.9	18896.3	36164.3	32859.9	35818.9	20046.4	20601.6	19568.5
BMP_16:0/16:0	740.5 -> 313.5	1.23766e+06	1.23001e+06	1.22808e+06	1.54832e+06	1.55353e+06	1.53134e+06	970197	999835	972264	878467	879762	883221
BMP_16:0/16:1	738.5 -> 313.5	7826.59	8141.37	8715.2	21567.4	20296.7	20071.2	22867.4	21421	23560.6	13451.7	13688.8	11834.1
BMP_16:0/18:0	768.5 -> 313.5	3199.31	2635.93	2883.9	7961.67	8887.99	10161.7	10106.6	9735.95	9871.04	6766.35	6492.46	6815.17
BMP_16:0/18:1	766.6 -> 339.3	82952.6	83711.4	63312	118716	119679	123588	298521	272111	298686	198630	194487	191171
BMP_16:0/22:6	812.5 -> 313.5	67267.2	68109.7	69973.8	141198	140016	140806	71285.2	67599.9	71655.6	108363	108888	112036
BMP_16:1/16:1	736.5 -> 311.5	11253.3	11988.6	11265.3	16027.8	18070.4	16929.7	18192.7	16743	18784.7	9714.75	10235.2	9641.94
BMP_16:1/18:1	764.5 -> 339.3	103132	103349	103723	122547	107319	113963	240230	223507	244296	173976	169948	170705
BMP_16:1/18:2	762.5 -> 337.3	12068	10392	11493.8	15221.5	14703.7	15983.2	15286.9	17301.9	17978.2	18586.9	17262.5	19012.1
BMP_16:1/20:3	788.6 -> 311.3	7080.81	7292.59	7527.59	16344.2	18233.7	15844.4	9892.88	10857.6	10291.1	11879.4	12359.4	11676.6
BMP_16:1/22:6	810.5 -> 311.3	94566.9	92926.1	92763	253716	263260	258728	61468.1	60393.8	60409.7	102175	95484.1	97839.3
BMP_18:0/18:0	796.6 -> 341.3	14198.5	16719.3	14192.4	32332	32577.3	32268.2	23676.2	20978.9	21766.6	28324.8	24226.8	24962.8
BMP_18:0/18:1	794.6 -> 339.3	39893.5	40340.1	37357.4	63621.8	66664.1	65053.2	128476	121068	125040	115221	117138	118310
BMP_18:1/18:1	792.6 -> 339.3	950482	910519	946642	998653	938197	946834	3.07555e+06	2.90586e+06	3.10632e+06	2.81042e+06	2.84286e+06	2.79896e+06
BMP_18:1/18:2	790.6 -> 339.3	106281	105842	103847	126248	122623	123071	240848	232838	243102	332023	324875	333628
BMP_18:1/20:0	822.6 -> 339.3	26964.3	24004.3	25993.6	57531.5	55355	58252.4	26494.7	23051.2	24010.8	53242.4	49460.7	46652.6
BMP_18:1/20:1	820.6 -> 367.3	15240.8	15239	13224.5	32057.6	27163.3	29915.7	53959	54009.5	55482.7	72946	69798.5	68860.4
BMP_18:1/20:2	818.6 -> 339.3	39283	37068.7	41145	39897.6	43816.5	42210.2	53328.2	55423	56473	110667	105961	109731
BMP_18:1/20:3	816.6 -> 363.3	46581.8	46918.2	48025.2	85751.3	82847.3	84526.5	90845	89732	90184.5	145903	141446	140018
BMP_18:1/20:4	814.6 -> 361.3	33378.4	35056.7	34306.3	92566.1	83710.2	93531	62478.1	65366.7	67337.8	133725	134877	132258
BMP_18:1/22:1	848.6 -> 339.3	3532.69	4505.09	3545.1	13200.2	12154.7	12003.2	9712.06	8515.28	8699.1	7969.24	9879.55	9102.27
BMP_18:1/22:2	846.6 -> 339.3	4044.07	4363.02	3301.62	9180.03	8243.67	8538.91	6240.34	6078.86	6572.99	5175.7	5026.82	4975.35
BMP_18:1/22:3	844.6 -> 339.3	13904.5	12770.7	13766.2	26658.4	23145.2	22542.4	13935.2	15269	14867.1	11793.8	10325.2	11441.8
BMP_18:1/22:4	842.6 -> 339.3	22351.9	21746.2	20549	46931.2	46328.9	46123.8	40675	40140.1	39357.5	101931	99222	94780.5
BMP_18:1/22:5	840.6 -> 339.3	125992	132979	134828	246796	240854	240367	169597	164878	160646	408889	405387	418816
BMP_18:1/22:6	838.6 -> 339.3	798082	799633	803459	1.65478e+06	1.65317e+06	1.65024e+06	756555	708519	730174	1.53606e+06	1.53323e+06	1.54179e+06
BMP_18:2/18:2	788.5 -> 337.3	10714.5	11894.2	12056.7	28722.7	30329.9	29026.7	19544.7	20551.2	20265.9	38736.3	38949.6	40175.4
BMP_18:2/20:3	814.6 -> 363.3	5597.56	5388.68	4828.89	9267.98	9949.28	10019.3	8418.69	7978.18	9344.91	19088.2	17503.1	20119.9
BMP_18:2/22:6	836.5 -> 385.3	50777.4	53277.4	52925.7	179326	161347	164941	34187.4	33722.4	34304.3	110555	110716	110917
BMP_18:4/22:6	832.5 -> 385.6	3353.12	4358.35	3681.37	4445.09	4062.98	4780.82	8547.29	8541.23	9552.32	12507.6	14043	12930.6
BMP_20:4/22:6	860.5 -> 385.3	38638	37080.2	39768.2	358548	355982	358598	21660.2	21637.8	23719.4	100965	105893	107497
BMP_20:5/22:6	858.5 -> 385.3	8146.36	7270.61	6513.59	73776.6	70322.4	69509.5	25311.9	25083.4	28685.7	45386.4	43546.3	45133.5
BMP_22:5/22:5	888.6 -> 387.3	14082.2	14223.3	15734.4	65594.1	67307.4	67615.5	8406.44	8211.61	8489.89	49824.6	48727.1	47727.5
BMP_22:5/22:6	886.6 -> 387.3	83652.7	84239	81112.9	294535	294933	296227	36382.8	32313.3	32017.1	182453	180087	179601
BMP_22:6/22:6	884.5 -> 385.3	492567	483337	490850	1.98283e+06	1.98386e+06	1.96888e+06	133679	128497	132410	653952	659899	650275

### Sheet: Fold change
Whole cells		WT	WT	WT	PLA2G15 KO C1	PLA2G15 KO C1	PLA2G15 KO C1	PLA2G15 KO C2	PLA2G15 KO C2	PLA2G15 KO C2	PLA2G15 KO C3	PLA2G15 KO C3	PLA2G15 KO C3	Fold change	Fold change	Fold change	Log2[Fold change]	Log2[Fold change]	Log2[Fold change]	P value	P value	P value
Species	Transitions	Normalized abundance	Normalized abundance	Normalized abundance	Normalized abundance	Normalized abundance	Normalized abundance	Normalized abundance	Normalized abundance	Normalized abundance	Normalized abundance	Normalized abundance	Normalized abundance	PLA2G15 KO C1/WT	PLA2G15 KO C2/WT	PLA2G15 KO C3/WT	PLA2G15 KO C1/WT	PLA2G15 KO C2/WT	PLA2G15 KO C3/WT	PLA2G15 KO C1/WT	PLA2G15 KO C2/WT	PLA2G15 KO C3/WT
BMP_14:0/18:1	738.6 -> 285.3	1.00786	1.00492	0.987228	1.39479	1.36861	1.33891	2.47199	2.32308	2.44647	1.35681	1.39223	1.31531	1.36744	2.41385	1.35478	0.451472	1.27133	0.438059	3e-05	7e-06	0.000106
BMP_16:0/16:0	740.5 -> 313.5	1.00302	0.996272	1.00071	1.1549	1.16129	1.13837	0.695044	0.7409	0.695988	0.623597	0.623522	0.622667	1.15152	0.710644	0.623262	0.203538	-0.492801	-0.68209	2.9e-05	4.6e-05	<0.000001
BMP_16:0/16:1	738.5 -> 313.5	0.949403	0.987189	1.06341	2.41376	2.27627	2.23848	2.45861	2.38203	2.53129	1.43184	1.45481	1.25062	2.3095	2.45731	1.37909	1.20758	1.29708	0.463717	3.2e-05	1.2e-05	0.006471
BMP_16:0/18:0	768.5 -> 313.5	1.10013	0.9039	0.995974	2.53516	2.83746	3.22764	3.09405	3.08262	3.01937	2.04941	1.96291	2.05009	2.86675	3.06535	2.0208	1.51942	1.61605	1.01493	0.000858	5e-06	8.8e-05
BMP_16:0/18:1	766.6 -> 339.3	1.08075	1.09004	0.829203	1.42378	1.43843	1.47722	3.44015	3.2435	3.43939	2.26804	2.21719	2.16786	1.44648	3.37435	2.2177	0.532543	1.75461	1.14906	0.006806	2.5e-05	0.000174
BMP_16:0/22:6	812.5 -> 313.5	0.98106	0.992801	1.02614	1.89558	1.88378	1.88393	0.919148	0.901566	0.923213	1.38473	1.38921	1.42184	1.88776	0.914642	1.39859	0.916678	-0.128721	0.483974	<0.000001	0.004764	2.4e-05
BMP_16:1/16:1	736.5 -> 311.5	0.976699	1.0402	0.983097	1.28185	1.44881	1.3496	1.39815	1.33065	1.44264	0.738172	0.77667	0.727581	1.36009	1.39048	0.747474	0.443697	0.475582	-0.419905	0.002369	0.000522	0.000549
BMP_16:1/18:1	764.5 -> 339.3	0.995757	0.997296	1.00695	1.08901	0.95571	1.00928	2.05101	1.97378	2.08412	1.4718	1.43543	1.43421	1.018	2.0363	1.44714	0.0257393	1.02595	0.533209	0.667474	6e-06	4e-06
BMP_16:1/18:2	762.5 -> 337.3	1.06465	0.915922	1.01943	1.23649	1.19693	1.29409	1.19288	1.39683	1.40221	1.43774	1.333	1.46058	1.2425	1.33064	1.41044	0.313249	0.412119	0.496145	0.009747	0.015551	0.002243
BMP_16:1/20:3	788.6 -> 311.3	0.968003	0.996683	1.03531	2.06768	2.31271	1.9974	1.19894	1.36191	1.24658	1.4283	1.48397	1.39414	2.12593	1.26914	1.43547	1.08809	0.343855	0.521523	0.000322	0.0067	0.000183
BMP_16:1/22:6	810.5 -> 311.3	1.01065	0.992555	0.996792	2.49654	2.59608	2.53727	0.580549	0.589992	0.570101	0.956666	0.892558	0.909756	2.5433	0.580214	0.91966	1.3467	-0.785343	-0.120827	1e-06	1e-06	0.015697
BMP_18:0/18:0	796.6 -> 341.3	0.94267	1.10991	0.947423	1.97886	1.99821	1.96827	1.39133	1.27489	1.27793	1.6499	1.40859	1.44379	1.98178	1.31472	1.50076	0.986798	0.394754	0.585696	6.1e-05	0.009331	0.005795
BMP_18:0/18:1	794.6 -> 339.3	1.01621	1.02703	0.956753	1.49214	1.56692	1.52057	2.89547	2.8222	2.81583	2.57311	2.61177	2.62397	1.52655	2.8445	2.60295	0.610271	1.50818	1.38015	6.9e-05	1e-06	<0.000001
BMP_18:1/18:1	792.6 -> 339.3	1.01392	0.970732	1.01535	0.980449	0.923063	0.926411	2.90128	2.83539	2.92805	2.62712	2.65322	2.59844	0.943308	2.88824	2.62626	-0.0841999	1.53019	1.39301	0.074727	<0.000001	<0.000001
BMP_18:1/18:2	790.6 -> 339.3	1.00747	1.00275	0.989777	1.10145	1.07213	1.0701	2.01876	2.01868	2.03608	2.75787	2.69419	2.75217	1.08123	2.02451	2.73475	0.112671	1.01757	1.45141	0.00207	<0.000001	<0.000001
BMP_18:1/20:0	822.6 -> 339.3	1.04938	0.933519	1.0171	2.06205	1.98828	2.08084	0.911547	0.820163	0.825336	1.81643	1.68464	1.58053	2.04372	0.852349	1.69386	1.0312	-0.230485	0.760317	2e-05	0.031519	0.000819
BMP_18:1/20:1	820.6 -> 367.3	1.0449	1.04419	0.910914	2.02817	1.72149	1.88593	3.28252	3.3985	3.37274	4.39901	4.20229	4.12384	1.87853	3.35125	4.24171	0.909604	1.7447	2.08465	0.000897	2e-06	4e-06
BMP_18:1/20:2	818.6 -> 339.3	1.00126	0.944246	1.0545	0.935913	1.03014	0.986856	1.20192	1.29209	1.27186	2.47241	2.36347	2.43466	0.984302	1.25529	2.42351	-0.0228265	0.32802	1.2771	0.726886	0.003685	6e-06
BMP_18:1/20:3	816.6 -> 363.3	0.985764	0.992338	1.0219	1.67064	1.61754	1.6412	1.70018	1.73705	1.68651	2.70625	2.61938	2.57923	1.64313	1.70792	2.63495	0.716444	0.772237	1.39778	5e-06	3e-06	2e-06
BMP_18:1/20:4	814.6 -> 361.3	0.97302	1.02141	1.00557	2.48453	2.25163	2.50194	1.61068	1.74308	1.73467	3.41685	3.44081	3.35616	2.4127	1.69615	3.4046	1.27065	0.76226	1.76749	6.6e-05	0.000103	<0.000001
BMP_18:1/22:1	848.6 -> 339.3	0.913113	1.16553	0.92136	3.15583	2.91169	2.85942	2.22895	2.02074	1.99436	1.81142	2.24336	2.05552	2.97565	2.08135	2.03677	1.5732	1.05752	1.02628	8.9e-05	0.0006256	0.0022971
BMP_18:1/22:2	846.6 -> 339.3	1.03513	1.11691	0.847959	2.17372	1.95532	2.01446	1.41671	1.42725	1.49153	1.16293	1.12744	1.10992	2.04783	1.44516	1.13343	1.0341	0.53123	0.180697	0.000524	0.0058241	0.175321
BMP_18:1/22:3	844.6 -> 339.3	1.02981	0.945063	1.02512	1.81968	1.58292	1.53309	0.912438	1.0344	0.972886	0.764819	0.668178	0.736813	1.64523	0.97324	0.72327	0.718291	-0.0391325	-0.467394	0.002229	0.581451	0.002239
BMP_18:1/22:4	842.6 -> 339.3	1.0357	1.00704	0.957268	2.00265	1.98121	1.96152	1.66714	1.70174	1.61186	4.14166	4.02516	3.82461	1.98179	1.66025	3.99715	0.986806	0.7314	1.99897	3e-06	4.5e-05	6e-06
BMP_18:1/22:5	840.6 -> 339.3	0.95819	1.01078	1.03103	1.72762	1.68966	1.67692	1.14036	1.14672	1.07933	2.72477	2.69712	2.77175	1.69807	1.12214	2.73121	0.763894	0.16625	1.44954	1.2e-05	0.01614	1e-06
BMP_18:1/22:6	838.6 -> 339.3	0.995474	0.996855	1.00767	1.89968	1.90194	1.88806	0.83427	0.808143	0.804555	1.67856	1.6728	1.67325	1.89656	0.815656	1.67487	0.923387	-0.293968	0.74405	<0.000001	5.4e-05	<0.000001
BMP_18:2/18:2	788.5 -> 337.3	0.925339	1.02714	1.04752	2.2898	2.42338	2.30625	1.49548	1.62674	1.54961	2.94088	2.95239	3.02934	2.33981	1.55728	2.9742	1.22639	0.639024	1.5725	1.9e-05	0.000485	2e-06
BMP_18:2/20:3	814.6 -> 363.3	1.06051	1.02021	0.919283	1.61867	1.74172	1.7443	1.41205	1.38394	1.56662	3.1775	2.90867	3.32644	1.70156	1.4542	3.13754	0.76686	0.540228	1.64963	0.000287	0.003008	7.8e-05
BMP_18:2/22:6	836.5 -> 385.3	0.968764	1.01593	1.01531	3.15029	2.84051	2.88773	0.576437	0.588126	0.577963	1.8485	1.84826	1.84182	2.95951	0.580842	1.84619	1.56536	-0.783782	0.884553	3.6e-05	1.3e-05	1e-06
BMP_18:4/22:6	832.5 -> 385.6	0.879252	1.14818	0.972572	1.07869	0.986519	1.15762	2.00871	2.07625	2.24524	2.92087	3.27634	2.9995	1.07428	2.11006	3.06557	0.103367	1.07729	1.61616	0.469456	0.000464	0.000102
BMP_20:4/22:6	860.5 -> 385.3	1.00201	0.960899	1.03709	8.59103	8.54796	8.56315	0.494888	0.511359	0.541888	2.30002	2.40863	2.43227	8.56738	0.516045	2.38031	3.09885	-0.954431	1.25115	<0.000001	4.9e-05	8e-06
BMP_20:5/22:6	858.5 -> 385.3	1.1148	0.99251	0.892691	9.42236	8.99987	8.84643	3.0951	3.1724	3.50701	5.51173	5.27921	5.44328	9.08955	3.25817	5.41141	3.18421	1.70406	2.436	2e-06	9.1e-05	1e-06
BMP_22:5/22:5	888.6 -> 387.3	0.957465	0.966553	1.07598	4.11356	4.2302	4.22607	0.504342	0.509526	0.508979	2.97374	2.90356	2.82892	4.18994	0.507616	2.90207	2.06693	-0.978191	1.53708	<0.000001	0.000207	5e-06
BMP_22:5/22:6	886.6 -> 387.3	1.00624	1.01274	0.981021	3.26181	3.27329	3.26946	0.386651	0.355152	0.339939	1.9232	1.89523	1.88013	3.26819	0.36058	1.89952	1.70849	-1.47161	0.925634	<0.000001	3e-06	1e-06
BMP_22:6/22:6	884.5 -> 385.3	1.0058	0.986408	1.00779	3.72649	3.73647	3.68775	0.241277	0.239892	0.238802	1.16986	1.17862	1.15529	3.7169	0.239991	1.16792	1.8941	-2.05895	0.223944	<0.000001	<0.000001	6.4e-05
