## Supplementary Table 3 for "PLA2G15 is a Lysosomal BMP Hydrolase and its Targeting Ameliorates Lysosomal Disease"

### Sheet: Info
Supplementary Table 3: Targeted BMP analyses from wildtype and PLA2G15-deficient HeLa cells.
P-values were calculated using two-tailed independent t-test.
Fold changes in the abundance of the indicated lipid species between PLA2G15 KO cells compared to wildtype
The transitions represent the fragments used for annotation and quantification of BMP species.
For comparison, n = 4 for wildtype (WT) and n = 4 for PLA2G15 KO clones.

### Sheet: Key
Group	Class Key	Lipid Name
Phospholipid	BMP	Bis(monoacylglycero)phosphate

### Sheet: Raw abundance
Whole cells		WT	WT	WT	WT	PLA2G15 KO	PLA2G15 KO	PLA2G15 KO	PLA2G15 KO
Species	Transitions	Raw abundance	Raw abundance	Raw abundance	Raw abundance	Raw abundance	Raw abundance	Raw abundance	Raw abundance
BMP_14:0/18:1	738.6 -> 285.3	873.631	966.78	887.919	1571.71	5218.74	5231.87	5775.09	6271.24
BMP_16:0/16:0	740.5 -> 313.5	507752	532311	546343	581333	682514	678862	684489	692690
BMP_16:0/16:1	738.5 -> 311.5	47584	47852.2	48736.8	52966.2	55719.3	57475.3	56050.3	58043.5
BMP_16:0/18:0	768.5 -> 313.5	15588.4	10503.3	11095.5	12102.7	10744.8	13563	12679.8	11669.4
BMP_16:0/18:1	766.6 -> 313.5	7813.67	8134.94	8501.31	8572.33	26315.7	23258.4	27148.6	25303.2
BMP_16:0/22:6	812.5 -> 313.5	23822.4	21799.5	26554.5	29359.6	44432.8	51004.2	47447.3	54024.9
BMP_16:1/16:1	736.5 -> 311.5	1182.83	887.496	801.817	1037.32	4666.23	4294.53	4408.41	5073.35
BMP_16:1/18:1	764.5 -> 311.5	13395.4	12250.2	14116.6	15767.6	50859.3	44997	49080	48185.4
BMP_16:1/18:2	762.5 -> 337.3	5314.24	5427.65	6854.27	6393.5	14132.7	12918.6	13551.3	12964.7
BMP_16:1/20:3	788.6 -> 311.3	3858.09	3154.23	3994.56	3623.16	6280.38	5791.35	6218.96	6183.62
BMP_16:1/22:6	810.5 -> 311.3	37719.9	29399.9	35588.5	36388.6	60655.9	61448.5	59287.7	63387.4
BMP_18:0/18:0	796.6 -> 341.3	10169.9	11664.1	10586.8	11046.7	13861.7	15341.6	15612.6	15325.2
BMP_18:0/18:1	794.6 -> 339.3	5862.67	5028.45	5985.63	5250.19	17098.9	16821.8	20331.4	19804.3
BMP_18:1/18:1	792.6 -> 339.3	137066	127552	147486	149278	435252	383598	462939	457616
BMP_18:1/18:2	790.6 -> 339.3	68066.1	65597.7	69952.2	71765.5	146590	131764	136522	137543
BMP_18:1/20:0	822.6 -> 339.3	13079.4	11561.7	13081.3	13119.8	19640.4	22099.4	22105.9	19591.9
BMP_18:1/20:1	820.6 -> 339.3	2243.49	1571.48	1995.98	2455.54	4806.15	4372.69	3704.35	5234.17
BMP_18:1/20:2	818.6 -> 339.3	5621.12	5446.75	6018.23	6305.89	13962.6	13929.2	16193.7	16582.5
BMP_18:1/20:3	816.6 -> 363.3	22683.5	23881.3	23139.3	26201.6	34652.1	36768.9	38777.2	38023.7
BMP_18:1/20:4	814.6 -> 361.3	39685.8	37990.2	40450.5	41021.3	53082.9	51627	52454.9	51811.9
BMP_18:1/22:1	848.6 -> 339.3	1205.49	1450.73	1584.25	1388.63	4038.67	3307.51	4150.73	4592.61
BMP_18:1/22:2	846.6 -> 339.3	1020.6	1066.23	1141.14	1101.75	2110.88	2217.48	2500.93	1221.3
BMP_18:1/22:3	844.6 -> 339.3	4236.61	3127.72	4869.41	5029.01	6827.41	6423.22	6693.01	7750.8
BMP_18:1/22:4	842.6 -> 339.3	21802.5	22219	22620.9	22011.1	28068	26799.6	26574.9	28457.3
BMP_18:1/22:5	840.6 -> 339.3	30056.2	29244.3	31038.7	31515.4	40738.3	38523.6	39101.8	38564.8
BMP_18:1/22:6	838.6 -> 339.3	433864	383978	449817	447488	669468	686781	677668	712676
BMP_18:2/18:2	788.5 -> 337.3	29289	27742.8	29384	30935.4	44905.7	42802.2	40689.3	41363
BMP_18:2/20:3	814.6 -> 363.3	10671.8	11733.3	13395	14638.6	15847.9	14695.4	13382.1	14400.9
BMP_18:2/22:6	836.5 -> 385.3	92867.9	85153.3	96607.8	96526.6	99262.4	101017	93472.2	95952.1
BMP_18:4/22:6	832.5 -> 385.3	2787.95	2487.72	2573.75	2632.81	2613.44	3628.7	2557.13	3096.46
BMP_20:4/22:6	860.5 -> 385.3	96452.2	85811.6	96425.9	96091.3	63846.9	69233.6	58849.9	68850.4
BMP_20:5/22:6	858.5 -> 385.3	56963.4	40277.1	46013.6	51306.3	30098.2	35955.3	32335.9	32086.2
BMP_22:5/22:5	888.6 -> 387.3	9163.74	8672.75	10023.3	10008	6475.28	7709.57	5810.71	5606.78
BMP_22:5/22:6	886.6 -> 387.3	56247.2	51060.5	56427	51801.6	40430.4	48955.2	40273.3	39592.7
BMP_22:6/22:6	884.5 -> 385.3	590228	510750	617428	609518	435795	484758	432824	468229

### Sheet: Fold change
Whole cells		WT	WT	WT	WT	PLA2G15 KO	PLA2G15 KO	PLA2G15 KO	PLA2G15 KO	Fold change	Log2[Fold change]	P value
Species	Transitions	Normalized abundance	Normalized abundance	Normalized abundance	Normalized abundance	Normalized abundance	Normalized abundance	Normalized abundance	Normalized abundance	PLA2G15 KO C1/WT	PLA2G15 KO C1/WT	PLA2G15 KO C1/WT
BMP_14:0/18:1	738.6 -> 285.3	0.829108	0.937412	0.809375	1.42411	4.19423	4.12624	4.50968	4.82375	4.41348	2.14192	4.02055e-06
BMP_16:0/16:0	740.5 -> 313.5	0.956185	1.02181	0.987838	1.03416	1.06709	1.04154	1.03942	1.03582	1.04597	0.064839	0.0517132
BMP_16:0/16:1	738.5 -> 311.5	0.985223	1.00993	0.968858	1.03599	0.957829	0.969561	0.935826	0.954329	0.954386	-0.0673547	0.0308795
BMP_16:0/18:0	768.5 -> 313.5	1.28918	0.88497	0.88064	0.945206	0.737367	0.913668	0.845347	0.766024	0.815601	-0.294064	0.130635
BMP_16:0/18:1	766.6 -> 313.5	0.965537	1.02477	1.00883	1.00087	2.70457	2.34545	2.71004	2.48715	2.56181	1.35716	2.30588e-06
BMP_16:0/22:6	812.5 -> 313.5	0.959832	0.895231	1.02733	1.11761	1.48682	1.67491	1.5421	1.72917	1.60825	0.685491	0.000172404
BMP_16:1/16:1	736.5 -> 311.5	1.23642	0.941498	0.799691	1.02239	4.08914	3.69202	3.75144	4.25335	3.94649	1.98057	1.81758e-06
BMP_16:1/18:1	764.5 -> 311.5	0.986149	0.91909	0.997903	1.09686	3.11312	2.70263	2.9178	2.82088	2.88861	1.53037	1.00184e-06
BMP_16:1/18:2	762.5 -> 337.3	0.905266	0.942562	1.12241	1.02976	2.00545	1.79856	1.86751	1.75924	1.85769	0.893508	2.22436e-05
BMP_16:1/20:3	788.6 -> 311.3	1.07768	0.895343	1.0718	0.955174	1.46413	1.32395	1.40803	1.3786	1.39368	0.478897	0.000324219
BMP_16:1/22:6	810.5 -> 311.3	1.10765	0.879688	1.00331	1.00935	1.47947	1.4708	1.4045	1.47879	1.45839	0.544378	9.55742e-05
BMP_18:0/18:0	796.6 -> 341.3	0.953557	1.11488	0.953085	0.978473	1.07921	1.17216	1.18065	1.14122	1.14331	0.193216	0.0190585
BMP_18:0/18:1	794.6 -> 339.3	1.0812	0.944649	1.05994	0.914215	2.62479	2.53393	3.03195	2.90819	2.77471	1.47234	7.342e-06
BMP_18:1/18:1	792.6 -> 339.3	0.997329	0.945838	1.03055	1.02629	2.63429	2.278	2.72148	2.64911	2.57072	1.36217	4.55489e-06
BMP_18:1/18:2	790.6 -> 339.3	1.00881	0.990991	0.995427	1.00478	1.80421	1.59139	1.63197	1.61908	1.66166	0.732627	9.562e-06
BMP_18:1/20:0	822.6 -> 339.3	1.05026	0.946039	1.00852	0.995182	1.31032	1.44707	1.43267	1.25014	1.36005	0.443662	0.000467644
BMP_18:1/20:1	820.6 -> 339.3	1.113	0.785988	0.947708	1.1533	2.00649	1.78931	1.49679	2.092	1.84615	0.884516	0.00168708
BMP_18:1/20:2	818.6 -> 339.3	0.981182	0.968845	1.0092	1.04078	2.03411	1.99129	2.29246	2.31183	2.15742	1.10931	1.01563e-05
BMP_18:1/20:3	816.6 -> 363.3	0.965161	1.03593	0.94535	1.05356	1.22535	1.27605	1.33209	1.28623	1.27993	0.356063	0.000181995
BMP_18:1/20:4	814.6 -> 361.3	1.0176	0.992854	0.995879	0.993672	1.13058	1.07897	1.08507	1.05539	1.0875	0.12102	0.00199202
BMP_18:1/22:1	848.6 -> 339.3	0.868565	1.07338	1.10745	0.950602	2.49024	1.99567	2.48663	2.71259	2.42128	1.27577	0.000118035
BMP_18:1/22:2	846.6 -> 339.3	0.960422	1.02401	1.03413	0.981438	1.67334	1.72612	1.92963	0.916833	1.56148	0.642913	0.045112
BMP_18:1/22:3	844.6 -> 339.3	1.00556	0.754082	1.11107	1.12929	1.35032	1.24616	1.28553	1.46722	1.33731	0.419334	0.0143641
BMP_18:1/22:4	842.6 -> 339.3	1.00284	1.04176	0.999007	0.956389	1.07191	1.00432	0.985698	1.03943	1.02534	0.0361026	0.365264
BMP_18:1/22:5	840.6 -> 339.3	1.00658	0.998266	0.998075	0.997084	1.13314	1.05144	1.0563	1.02588	1.06669	0.0931399	0.0284293
BMP_18:1/22:6	838.6 -> 339.3	1.0331	0.931973	1.02838	1.00655	1.32347	1.33232	1.30117	1.34751	1.32612	0.407208	1.34874e-05
BMP_18:2/18:2	788.5 -> 337.3	1.01872	0.983517	0.981271	1.01649	1.29729	1.21336	1.14159	1.1428	1.19876	0.261542	0.00202462
BMP_18:2/20:3	814.6 -> 363.3	0.865128	0.969811	1.04319	1.12187	1.06759	0.971296	0.875252	0.927667	0.96045	-0.0582173	0.582863
BMP_18:2/22:6	836.5 -> 385.3	1.02164	0.954841	1.02041	1.00311	0.906583	0.905375	0.829143	0.838161	0.869816	-0.201219	0.00250611
BMP_18:4/22:6	832.5 -> 385.6	1.08553	0.985763	0.961098	0.967611	0.844042	1.1546	0.801868	0.958594	0.939777	-0.08961	0.500587
BMP_20:4/22:6	860.5 -> 385.3	1.05048	0.952613	1.00831	0.988604	0.577198	0.61422	0.516711	0.595336	0.575866	-0.796194	6.89322e-06
BMP_20:5/22:6	858.5 -> 385.3	1.19511	0.861271	0.926825	1.0168	0.52413	0.614469	0.54693	0.534422	0.554988	-0.849472	0.00103954
BMP_22:5/22:5	888.6 -> 387.3	0.988274	0.953001	1.03852	1.0202	0.577979	0.676422	0.503148	0.477878	0.558857	-0.83945	9.77872e-05
BMP_22:5/22:6	886.6 -> 387.3	1.06429	0.984748	1.02511	0.925848	0.634929	0.754568	0.614281	0.594675	0.649613	-0.622347	0.000284555
BMP_22:6/22:6	884.5 -> 385.3	1.03575	0.913589	1.04028	1.01039	0.634868	0.693009	0.612417	0.652409	0.648176	-0.625543	4.85016e-05
