## Supplementary Table 4 for "PLA2G15 is a Lysosomal BMP Hydrolase and its Targeting Ameliorates Lysosomal Disease"

### Sheet: Info
Supplementary Table 4: Targeted BMP analyses from PLA2G15-deficient mouse tissues and their control counterparts.
P-values were calculated using two-tailed independent t-test.
Fold changes in the abundance of the indicated BMP species between Pla2g15 -/- whole tissues compared to that of their wildtype counterparts
The transitions represent the fragments used for annotation and quantification of BMP species.
For all tissues sub-sections, n = 6 for each genotype. All were male mice with an average age of 2 months.

### Sheet: Key
Group	Class Key	Lipid Name
Phospholipid	BMP	Bis(monoacylglycero)phosphate

### Sheet: Table S4_brain raw abundance
Brain tissue		WT	WT	WT	WT	WT	WT	Pla2g15 -/-	Pla2g15 -/-	Pla2g15 -/-	Pla2g15 -/-	Pla2g15 -/-	Pla2g15 -/-
Name	Transition	Raw abundance	Raw abundance	Raw abundance	Raw abundance	Raw abundance	Raw abundance	Raw abundance	Raw abundance	Raw abundance	Raw abundance	Raw abundance	Raw abundance
BMP_14:0/18:1	738.6 -> 339.3	540.856	2384.34	1263.89	748.063	1767.97	2873.23	966.867	1535.04	755.272	1846.87	1369.38	2511.76
BMP_16:0/16:1	738.5 -> 313.5	4617.92	7954.37	9944.3	12729.9	12178.5	14009.7	9221.66	9411.75	6753.9	12838.8	15065.7	7130.92
BMP_16:0/18:0	768.5 -> 313.5	17933.3	8773.23	14195	22100.5	21804.8	14540.1	9996.31	16368.3	16997.7	14196.1	21043.2	10601.6
BMP_16:0/18:1	766.6 -> 313.5	53583.3	58436.6	61795.5	73599.6	74251.9	74998.1	40898	47979.2	49989.8	60585.1	59045.3	41979.3
BMP_16:0/22:6	812.5 -> 313.5	10398.1	9268.52	11083.4	11703.1	13219.9	12938.7	8045.79	7685.64	9193.79	11616	13516	11715.6
BMP_16:1/16:1	736.5 -> 311.5	237.725	180.178	275.429	676.414	340.746	212.564	555.691	601.405	866.543	1009.95	716.559	757.359
BMP_16:1/18:1	764.5 -> 339.3	3424.57	3719.12	5798	7360.03	8759.94	6555.57	7679.44	12418.8	8935.81	14573.2	11859.8	9890.45
BMP_16:1/18:2	762.5 -> 337.3	304.717	208.954	491.602	454.656	604.485	693.128	522.525	1089.62	782.007	1319.1	1298.29	536.958
BMP_16:1/20:3	788.6 -> 311.3	1099.87	1260.41	545.612	743.522	1108.31	236.774	849.709	1048.51	682.501	582.63	679.702	1036.63
BMP_16:1/22:6	810.5 -> 311.3	1751.73	1450.06	1652.73	2731.1	2739.87	3030.11	3428.51	5773.44	4772.57	6131.25	5794.79	3401.93
BMP_18:0/18:0	796.6 -> 341.3	29353.7	22174.5	31111.1	37779.2	32080.7	22020.8	16604.8	39667.3	33090.6	33288.6	42090.6	29873
BMP_18:0/18:1	794.6 -> 339.3	1381.8	4662.61	3624.32	2633.06	2938.96	3888.3	8898.04	8983.72	7726.3	8407.86	5612.28	11459.6
BMP_18:1/18:1	792.6 -> 339.3	50579.1	65361	74255.1	85294.2	100676	106584	105801	125332	107692	180024	154592	131284
BMP_18:1/18:2	790.6 -> 337.3	5881.08	4889.27	6816.11	8672.41	9538.47	10087.3	11192.6	12233.6	9680.07	15433.5	16080.1	11589.9
BMP_18:1/20:0	822.6 -> 339.3	1083.65	2603.81	1574.89	1816.82	1929.6	3130.31	2044.6	1627.02	1588.83	2166.73	1819.14	1914.38
BMP_18:1/20:1	820.6 -> 339.3	6139.66	13723.3	13148.4	11473	13657.2	17302.7	27624	20652.2	19231.9	30869.8	20478.9	37073.3
BMP_18:1/20:2	818.6 -> 339.3	16506.9	25568	21750.6	17263.6	20376.2	25033.2	22770.6	17056.8	15717.2	22068.9	16178.9	21614.9
BMP_18:1/20:3	816.6 -> 363.3	951.934	976.206	1140.02	1481.12	1540.8	1389.97	2376.18	2321.21	2302.61	4252.66	3664.72	2482.34
BMP_18:1/20:4	814.6 -> 361.3	6796.09	6446.23	8211.15	9893.32	10703.1	8818.93	10593.1	19014.8	15928.1	21178.1	25885.7	13849.3
BMP_18:1/22:1	848.6 -> 339.3	632.029	1138.46	2185.53	1585.32	2030.54	2290.19	1988.6	2717.76	2975.27	4726.39	4652.68	3793.27
BMP_18:1/22:2	846.6 -> 339.3	119.781	907.283	389.682	175.034	605.619	985.235	1068.8	304.148	791.148	331.674	1039.3	336.824
BMP_18:1/22:3	844.6 -> 339.3	1734.9	3451.4	3126.68	2262.28	3168.5	4364.43	2702.99	1412.55	2025.77	3553.41	1828.59	3087.3
BMP_18:1/22:4	842.6 -> 339.3	1035.54	1617.31	1342.61	2119.15	2888.59	2403.73	2367.03	3802.58	4169.47	3910.24	5578.65	2546.37
BMP_18:1/22:5	840.6 -> 339.3	19130.7	60046.1	44353.1	40897.6	65474.6	94568.8	51934.1	43719.2	32996.9	87838.5	54627	82247.6
BMP_18:1/22:6	838.6 -> 339.3	24638.9	21955	25571.5	34425.2	33073.3	39085.1	44747.6	61173.7	54492	79128.1	77665.5	41700.1
BMP_18:2/18:2	788.5 -> 337.3	2114.36	1622.96	2097.97	3020.58	3223.16	2230.41	4011.47	4437.7	3789.24	5636.78	6404.59	3363.74
BMP_18:2/20:3	814.6 -> 363.3	1867.56	1955.21	3608.46	2462.02	3168.7	2493.31	3227.32	2261.9	2497.25	3131.81	2307.35	4118.93
BMP_18:2/22:6	836.5 -> 385.3	7870.59	5321.2	4546.41	7373.14	8929.67	9924.94	12402.2	11993.2	10384.4	19011	17896.4	8570.23
BMP_18:4/22:6	832.5 -> 385.6	1067.08	530.722	744.165	872.435	714.494	609.159	682.495	793.519	1082.94	735.3	972.893	456.355
BMP_20:4/20:4	836.5 -> 361.3	629.157	910.822	67.4687	1012.08	946.987	679.253	908.192	1228.05	1629.53	1086.16	1178.48	1196.86
BMP_20:4/22:6	860.5 -> 385.3	35824	13407.8	26204.5	42374.4	37232.4	16282.7	29905.5	97248.3	90157.3	71333	122835	45634.1
BMP_20:5/22:6	858.5 -> 385.3	1767.94	1722.91	1757.94	3151.52	2030.94	3260.54	3658.66	4069.6	4940.19	5052.32	5678.44	1855.74
BMP_22:5/22:5	888.6 -> 387.3	1839.29	1331.99	1418.26	2486.74	3274.68	3050.53	4173.2	5725.99	4554.01	6515.68	7077.37	4916.46
BMP_22:5/22:6	886.6 -> 387.3	26965.9	22355.2	26372.4	32587.4	34464.5	39150.3	46485	65067	61445.8	78189.7	83557.2	41128
BMP_22:6/22:6	884.5 -> 385.3	435500	341208	412608	571578	573701	727298	792939	954125	923798	1.24471e+06	1.32347e+06	609139

### Sheet: Table S4_Mouse brain
Brain tissue		WT	WT	WT	WT	WT	WT	Pla2g15 -/-	Pla2g15 -/-	Pla2g15 -/-	Pla2g15 -/-	Pla2g15 -/-	Pla2g15 -/-	Fold change	Log2[Fold change]	p value
Name	Transition	Normalized abundance	Normalized abundance	Normalized abundance	Normalized abundance	Normalized abundance	Normalized abundance	Normalized abundance	Normalized abundance	Normalized abundance	Normalized abundance	Normalized abundance	Normalized abundance	Pla2g15 -/- vs WT
BMP_14:0/18:1	738.6 -> 339.3	0.401901	1.8741	0.838707	0.409647	0.93947	1.53618	0.848533	1.22096	0.626025	1.06849	0.878784	2.0804	1.12053	0.164184	0.715458
BMP_16:0/16:1	738.5 -> 313.5	0.567803	0.992377	1.06349	1.14755	1.03665	1.19213	1.3144	1.19998	0.915072	1.18932	1.55989	0.935502	1.1857	0.245734	0.197786
BMP_16:0/18:0	768.5 -> 313.5	1.34892	0.662268	0.917932	1.20335	1.12142	0.746115	0.861171	1.26304	1.39948	0.793465	1.31438	0.843362	1.07915	0.109896	0.625108
BMP_16:0/18:1	766.6 -> 313.5	1.00228	1.09959	0.994434	0.996397	0.949517	0.957778	0.877449	0.920759	1.02357	0.842675	0.916908	0.831499	0.902143	-0.148572	0.02145
BMP_16:0/22:6	812.5 -> 313.5	1.1221	1.00581	1.02901	0.914071	0.975543	0.95347	0.995482	0.850307	1.08578	0.932239	1.21145	1.33949	1.06913	0.0964314	0.40733
BMP_16:1/16:1	736.5 -> 311.5	0.904253	0.654907	0.920541	2.05084	0.927814	0.541645	2.64249	2.5696	4.01851	3.19836	2.49944	3.37932	3.05129	1.60942	9.4e-05
BMP_16:1/18:1	764.5 -> 339.3	0.732036	0.800426	1.07124	1.14552	1.28895	0.961828	1.89563	2.74698	2.10617	2.33691	2.12202	2.2565	2.24403	1.16609	7e-06
BMP_16:1/18:2	762.5 -> 337.3	0.83003	0.552254	1.18574	0.918956	1.16852	1.3445	1.68563	3.215	2.44191	2.83031	3.10931	1.60102	2.48053	1.31065	0.000749
BMP_16:1/20:3	788.6 -> 311.3	1.54255	1.78126	0.648973	0.749517	1.06249	0.215203	1.36169	1.50785	1.03898	0.600065	0.784551	1.53863	1.13863	0.187296	0.640206
BMP_16:1/22:6	810.5 -> 311.3	0.99465	0.826562	0.80679	1.12594	1.06697	1.17909	2.244	3.38613	2.98458	2.60613	2.74962	2.05551	2.671	1.41738	1.1e-05
BMP_18:0/18:0	796.6 -> 341.3	1.23413	0.937295	1.12527	1.14972	0.921983	0.631591	0.799984	1.71196	1.52331	1.04079	1.46973	1.33036	1.31269	0.392525	0.085234
BMP_18:0/18:1	794.6 -> 339.3	0.523914	1.78771	1.1876	0.724965	0.76465	1.01116	3.89545	3.51736	3.22683	2.38516	1.77648	4.63276	3.239	1.69555	0.000648
BMP_18:1/18:1	792.6 -> 339.3	0.791176	1.0286	0.999392	0.965689	1.07673	1.13841	1.89953	2.01251	1.84486	2.09483	2.00839	2.17617	2.00605	1.00436	<0.000001
BMP_18:1/18:2	790.6 -> 337.3	0.969455	0.809426	0.967558	1.03702	1.07788	1.13866	2.12469	2.07761	1.7522	1.90072	2.21131	2.03141	2.01633	1.01173	<0.000001
BMP_18:1/20:0	822.6 -> 339.3	0.651175	1.6063	0.823033	0.801212	0.804755	1.31353	1.43301	1.01501	1.05691	0.98513	0.920384	1.23713	1.10793	0.147865	0.542803
BMP_18:1/20:1	820.6 -> 339.3	0.605838	1.36475	1.11812	0.820491	0.92283	1.16797	3.13584	2.09611	2.08239	2.27109	1.68156	3.88602	2.5255	1.33657	0.001526
BMP_18:1/20:2	818.6 -> 339.3	0.947941	1.47788	1.07492	0.717407	0.800029	0.981822	1.50103	1.00513	0.987999	0.942707	0.771245	1.31532	1.08724	0.120669	0.585098
BMP_18:1/20:3	816.6 -> 363.3	0.947257	0.977929	0.981105	1.0789	1.06101	0.953797	2.76603	2.41576	2.55645	3.22621	3.1005	2.66914	2.78902	1.47976	<0.000001
BMP_18:1/20:4	814.6 -> 361.3	0.997925	0.951953	1.03777	1.05228	1.0755	0.884571	1.78682	2.87121	2.56542	2.31749	3.16327	2.15776	2.47699	1.30859	2.9e-05
BMP_18:1/22:1	848.6 -> 339.3	0.481368	0.882478	1.45885	0.887592	1.0763	1.21341	1.76913	2.16711	2.53249	2.73791	3.00902	3.12771	2.55723	1.35458	0.000102
BMP_18:1/22:2	846.6 -> 339.3	0.183322	2.21413	0.752593	0.235089	0.97613	1.63874	3.00028	0.67283	2.0839	0.53998	2.10804	0.783234	1.53138	0.61483	0.335396
BMP_18:1/22:3	844.6 -> 339.3	0.705209	1.42079	1.09992	0.667504	0.885711	1.22086	1.26676	0.587314	0.903212	1.08143	0.617455	1.33719	0.96556	-0.0505618	0.850935
BMP_18:1/22:4	842.6 -> 339.3	0.685746	1.08691	0.769134	1.02827	1.32815	1.10179	1.82345	2.63033	3.07887	1.96029	3.12851	1.81231	2.40563	1.26641	0.000403
BMP_18:1/22:5	840.6 -> 339.3	0.446839	1.41259	0.892105	0.691894	1.04663	1.50994	1.39341	1.0489	0.844391	1.52768	1.06048	2.03776	1.31877	0.399193	0.219414
BMP_18:1/22:6	838.6 -> 339.3	1.03424	0.926858	0.92338	1.04598	0.949172	1.12037	2.15633	2.63687	2.50584	2.4718	2.70872	1.85504	2.3891	1.25647	1e-06
BMP_18:2/18:2	788.5 -> 337.3	1.10401	0.844957	0.942105	1.15112	1.16171	0.796101	2.43604	2.41357	2.19366	2.22787	2.82984	1.88034	2.33022	1.22047	3e-06
BMP_18:2/20:3	814.6 -> 363.3	0.888034	0.935579	1.48257	0.848987	1.03372	0.811103	1.76756	1.10538	1.30297	1.11137	0.912381	2.08502	1.38078	0.465484	0.100502
BMP_18:2/22:6	836.5 -> 385.3	1.33683	0.906584	0.661417	0.905803	1.03735	1.15202	2.42206	2.09439	1.93362	2.40906	2.53163	1.54258	2.15556	1.10806	7.8e-05
BMP_18:4/22:6	832.5 -> 385.6	1.71178	0.83565	1.01622	1.00726	0.774115	0.654978	1.23918	1.29535	1.90246	0.867524	1.29256	0.750551	1.2246	0.292316	0.342737
BMP_20:4/22:6	860.5 -> 385.3	1.54582	0.581307	0.97243	1.32318	1.09809	0.479181	1.48035	4.30756	4.26055	2.28932	4.40207	2.08601	3.13764	1.64968	0.003679
BMP_20:5/22:6	858.5 -> 385.3	0.970248	0.950804	0.829836	1.25807	0.762971	1.22807	2.31799	2.30721	2.9909	2.07764	2.60834	1.07934	2.23024	1.1572	0.00123
BMP_22:5/22:5	888.6 -> 387.3	1.04796	0.760923	0.693361	1.02747	1.27996	1.19033	2.74098	3.36682	2.85486	2.777	3.36843	2.98282	3.01515	1.59223	<0.000001
BMP_22:5/22:6	886.6 -> 387.3	1.10813	0.9239	0.932227	0.969127	0.968181	1.09843	2.19252	2.74506	2.76565	2.39041	2.85215	1.79074	2.45609	1.29636	7.10995e-06
BMP_22:6/22:6	884.5 -> 385.3	1.07274	0.845385	0.874267	1.0188	0.965904	1.2229	2.24116	2.41179	2.49135	2.2799	2.70659	1.58938	2.2867	1.19327	1.48497e-05

### Sheet: Table S4_kidney raw abundance
Brain tissue		WT	WT	WT	WT	WT	WT	Pla2g15 -/-	Pla2g15 -/-	Pla2g15 -/-	Pla2g15 -/-	Pla2g15 -/-	Pla2g15 -/-
Name	Transition	Raw abundance	Raw abundance	Raw abundance	Raw abundance	Raw abundance	Raw abundance	Raw abundance	Raw abundance	Raw abundance	Raw abundance	Raw abundance	Raw abundance
BMP_14:0/18:1	738.6 -> 339.3	759.818	1094.21	1121.21	1255.58	986.387	1491.83	1179.06	956.694	1114.95	1027.43	1604.21	1288.27
BMP_16:0/16:1	738.5 -> 313.5	25628.9	37160.8	45516	48367.2	37030.3	44763.5	77827.4	59240.4	57060.4	64858.4	115347	65022.5
BMP_16:0/18:0	768.5 -> 313.5	7826.5	10228.1	13686	17731.8	15257.4	15342.9	20199.2	13572.8	18445.6	17097.6	28014.8	21870.9
BMP_16:0/18:1	766.6 -> 313.5	758777	806746	965869	1.35308e+06	824036	1.15287e+06	1.71968e+06	1.35614e+06	1.25004e+06	1.44967e+06	2.37335e+06	1.34135e+06
BMP_16:0/22:6	812.5 -> 313.5	3116.55	4203.03	3787.29	5740.04	3974.78	5679.69	8121.42	5660.62	5868.44	7521.42	10809.1	6303.86
BMP_16:1/16:1	736.5 -> 311.5	2159.23	3139.31	3779.88	4558.69	3189.45	3942.27	5675.49	3459.25	4811.36	5290.18	9888.67	5604.26
BMP_16:1/18:1	764.5 -> 339.3	56772.3	69897	83545	109454	72831.1	93785.8	114609	94292.5	94703.6	99054.6	178757	113223
BMP_16:1/18:2	762.5 -> 337.3	5626.43	4580.95	8217.4	9217.56	5893.92	7791.4	10431.4	7864.72	7179.05	7529.03	15917.2	8775.53
BMP_16:1/20:3	788.6 -> 311.3	826.526	1053.85	1488.23	1613.55	1286.63	1217.85	3365.57	2613.11	3523.47	3523.47	3738.46	2658.8
BMP_16:1/22:6	810.5 -> 311.3	2165.85	5997.93	7715.34	4357.92	5972.56	4136.1	9158.3	6822.24	7246.17	6620.68	13111.7	7893.89
BMP_18:0/18:0	796.6 -> 341.3	3681.97	5248.3	6427.6	8402.14	5277.51	7214.35	9192.4	6018.11	8612.47	7701.05	15805	8077.02
BMP_18:0/18:1	794.6 -> 339.3	1008.28	1594.3	1517.7	3011.58	1837.08	2556.44	3354.18	2233.52	2263.1	2309.59	5503.67	3527.83
BMP_18:1/18:1	792.6 -> 339.3	7752.36	14135.4	20826.5	15447	19500.7	13315.6	22062	18688.4	19796.7	19409	39722.3	23868.9
BMP_18:1/18:2	790.6 -> 337.3	11222.6	21676.3	24300.7	23093.5	27204.8	18777.4	42129.9	29781.5	33426.7	38454.1	73628.1	39020.4
BMP_18:1/20:0	822.6 -> 339.3	1081.48	2681.03	4501.73	3955.39	7553.2	8903.52	10813.8	6232.2	11068.3	2476.07	9936.2	9166.1
BMP_18:1/20:1	820.6 -> 339.3	2181.94	5834.8	11734.1	6183.88	14313.7	11595.7	15902.3	6744.61	15019	4083.64	14857.2	10644.4
BMP_18:1/20:2	818.6 -> 339.3	1363.48	7883.93	12924.6	6865.01	18303.7	11617.6	12228.6	5882.77	10185.3	4268.5	11121.1	8214.18
BMP_18:1/20:3	816.6 -> 363.3	1333.54	1888.76	2749.54	1417.04	2319.5	1637.2	3463.56	2870.29	2096.76	2471.87	4068.86	2268.4
BMP_18:1/20:4	814.6 -> 361.3	919.341	2967.91	3748.7	1971.75	2601.59	1426.83	4886.42	5597.59	5237.62	5134.88	10959.4	4763.63
BMP_18:1/22:1	848.6 -> 339.3	5979.27	12680.7	37784.6	29653.6	67041.3	67589.3	95059	41112.8	97137	17945	70475.9	63805.2
BMP_18:1/22:2	846.6 -> 339.3	5883.28	12851.3	30069.5	23954.7	71345.7	58726.3	80599.6	32376.9	85111.1	15545.4	70596.5	52449.3
BMP_18:1/22:3	844.6 -> 339.3	2851.13	7307.5	14254.3	7722.21	25253.4	15535.7	25313.5	8413.17	25354.6	5141.04	22835.1	15621.3
BMP_18:1/22:4	842.6 -> 339.3	351.595	231.545	635.556	667.326	640.996	503.23	2880.2	2380.55	1889.59	1782.38	4365.82	2892.11
BMP_18:1/22:5	840.6 -> 339.3	2681.37	4191.5	5912.9	5577.88	4600.28	4574.95	10027.6	7007.58	8384.49	8467.69	16395.1	10583.7
BMP_18:1/22:6	838.6 -> 339.3	57933	128413	158419	96871.1	127875	93585	143757	101117	116165	131661	231256	142839
BMP_18:2/18:2	788.5 -> 337.3	17770.3	40079.7	49386.3	39850.7	43171.5	35398.1	93126.6	64661.8	70511.2	80078.2	162509	82250
BMP_18:2/20:3	814.6 -> 363.3	1049.95	2991.33	3909.71	2292.92	2397.4	2128.07	5117.97	4643.25	4706.82	4852.55	8144.85	5433.63
BMP_18:2/22:6	836.5 -> 385.3	50178.3	97354.7	122437	87401.4	95542.6	83900	154479	110057	128245	140603	247988	144507
BMP_18:4/22:6	832.5 -> 385.6	1121.68	1014.87	1578.9	1160.79	945.792	1651.88	2062.33	1568.48	1782.3	1872.08	1946.8	1657.86
BMP_20:4/20:4	836.5 -> 361.3	299.356	687.373	616.918	704.735	154.576	570.082	808.758	443.401	355.101	567.561	790.746	642.465
BMP_20:4/22:6	860.5 -> 385.3	9266.77	21398.4	24284.4	16236.8	21591.7	16182.6	38740.9	33341.8	32090.2	35933.6	63558	37898.1
BMP_20:5/22:6	858.5 -> 385.3	8381	19061.7	22231.3	15318.8	20282.3	14400.6	28304.2	21711.1	25337.4	29275.5	48475.8	31679
BMP_22:5/22:5	888.6 -> 387.3	5126.34	7249.78	9930.91	10579.9	7796.15	8423.94	24615.2	17705.3	19861	22142.5	44463.5	24839.5
BMP_22:5/22:6	886.6 -> 387.3	43602.9	70713.6	90812.5	75156.1	74258.7	74725	145027	100785	117334	133029	228699	147563
BMP_22:6/22:6	884.5 -> 385.3	442582	831093	996477	723206	831920	752406	1.05491e+06	762691	893054	970441	1.59358e+06	1.06154e+06

### Sheet: Table S4_Mouse kidney
Kidney tissue		WT	WT	WT	WT	WT	WT	Pla2g15 -/-	Pla2g15 -/-	Pla2g15 -/-	Pla2g15 -/-	Pla2g15 -/-	Pla2g15 -/-	Fold change	Log2[Fold change]	p value
Name	Transition	Normalized abundance	Normalized abundance	Normalized abundance	Normalized abundance	Normalized abundance	Normalized abundance	Normalized abundance	Normalized abundance	Normalized abundance	Normalized abundance	Normalized abundance	Normalized abundance	Pla2g15 -/- vs WT
BMP_14:0/18:1	738.6 -> 339.3	0.903303	1.20014	1.03048	0.855523	0.925016	1.08554	0.912264	1.01025	1.1011	0.899508	0.846404	1.09503	0.977426	-0.0329413	0.925215
BMP_16:0/16:1	738.5 -> 313.5	0.866637	1.14578	1.17571	0.923542	0.979312	0.909021	1.69145	1.76757	1.58465	1.60097	1.69806	1.54858	1.64855	0.721195	0.007714
BMP_16:0/18:0	768.5 -> 313.5	0.799245	0.951909	1.06713	1.02226	1.21876	0.940694	1.32468	1.22187	1.54627	1.27358	1.24433	1.57225	1.36383	0.447663	0.047727
BMP_16:0/18:1	766.6 -> 313.5	1.05179	1.01857	1.02125	1.05758	0.892394	0.958421	1.52889	1.65576	1.42058	1.46409	1.4288	1.30702	1.46752	0.553385	0.005495
BMP_16:0/22:6	812.5 -> 313.5	0.953396	1.17304	0.884647	0.992796	0.951249	1.04488	1.59931	1.52929	1.47593	1.68231	1.44214	1.3597	1.51478	0.599108	0.001971
BMP_16:1/16:1	736.5 -> 311.5	0.840569	1.11867	1.12999	1.00885	0.975012	0.926904	1.43068	1.19298	1.5488	1.5143	1.69218	1.54836	1.48788	0.57326	0.022382
BMP_16:1/18:1	764.5 -> 339.3	0.948642	1.06395	1.06502	1.03145	0.950922	0.940009	1.22844	1.38792	1.29753	1.20607	1.29753	1.33019	1.29128	0.368805	0.017072
BMP_16:1/18:2	762.5 -> 337.3	1.10466	0.818291	1.23232	1.02206	0.904212	0.918454	1.316	1.36154	1.15648	1.078	1.36086	1.2129	1.24763	0.319191	0.114947
BMP_16:1/20:3	788.6 -> 311.3	0.874957	1.02881	1.23255	0.990132	1.08611	0.787443	2.3843	2.53246	3.19298	2.83747	1.79571	2.0571	2.46667	1.30256	0.012648
BMP_16:1/22:6	810.5 -> 311.3	0.559827	1.41872	1.52907	0.637352	1.21172	0.643306	1.52636	1.56064	1.54315	1.2527	1.4804	1.44164	1.46748	0.553342	0.305173
BMP_18:0/18:0	796.6 -> 341.3	0.828824	1.07956	1.10869	1.07277	0.931165	0.979	1.33546	1.198	1.59905	1.26993	1.55755	1.2854	1.37423	0.458624	0.021766
BMP_18:0/18:1	794.6 -> 339.3	0.721162	1.04966	0.835966	1.23767	1.03992	1.11563	1.56937	1.42909	1.34806	1.22289	1.7494	1.80999	1.52147	0.605463	0.010087
BMP_18:1/18:1	792.6 -> 339.3	0.678392	1.12861	1.3934	0.763487	1.33628	0.699828	1.24098	1.44338	1.42333	1.24004	1.51381	1.47178	1.38889	0.473928	0.314011
BMP_18:1/18:2	790.6 -> 337.3	0.707453	1.24664	1.17053	0.82212	1.3425	0.71076	1.70716	1.65676	1.73113	1.77004	2.02093	1.73296	1.76983	0.823611	0.045402
BMP_18:1/20:0	822.6 -> 339.3	0.309331	0.713325	1.00869	0.654312	1.73942	1.57493	2.04689	1.61602	2.6785	0.526238	1.27308	1.90055	1.67355	0.742909	0.094167
BMP_18:1/20:1	820.6 -> 339.3	0.340275	0.836316	1.41218	0.548753	1.76536	1.09712	1.61002	0.935317	1.94366	0.467013	1.01836	1.18009	1.19241	0.253879	0.571358
BMP_18:1/20:2	818.6 -> 339.3	0.18463	0.989029	1.35958	0.532745	1.97346	0.960562	1.08127	0.712638	1.15078	0.426957	0.66567	0.795218	0.805421	-0.312184	0.585393
BMP_18:1/20:3	816.6 -> 363.3	0.911206	1.18048	1.44361	0.546295	1.24581	0.672597	1.53096	1.74046	1.18053	1.23849	1.21877	1.09582	1.33417	0.415942	0.381792
BMP_18:1/20:4	814.6 -> 361.3	0.518863	1.55096	1.64291	0.635375	1.16491	0.486992	1.80275	2.83782	2.47096	2.15259	2.74441	1.9261	2.32244	1.21564	0.054808
BMP_18:1/22:1	848.6 -> 339.3	0.229571	0.444001	1.10867	0.643042	2.01527	1.55944	2.34535	1.39284	3.06379	0.502657	1.17729	1.72538	1.70122	0.766567	0.149675
BMP_18:1/22:2	846.6 -> 339.3	0.242557	0.483809	0.949096	0.558715	2.30788	1.45794	2.1399	1.17996	2.88877	0.468202	1.26904	1.52604	1.57865	0.658692	0.223659
BMP_18:1/22:3	844.6 -> 339.3	0.314911	0.741169	1.21371	0.484898	2.20508	1.04022	1.81407	0.825557	2.32284	0.416088	1.10786	1.22592	1.28539	0.362205	0.563731
BMP_18:1/22:4	842.6 -> 339.3	0.931715	0.540443	1.32099	1.02685	1.36508	0.814927	5.1667	5.85586	4.31658	3.61588	5.31608	5.68674	4.99297	2.3199	0.004498
BMP_18:1/22:5	840.6 -> 339.3	0.780732	1.11733	1.32339	0.922371	1.05269	0.803491	1.89174	1.81265	2.02057	1.8135	2.09734	2.18895	1.97079	0.978775	0.013521
BMP_18:1/22:6	838.6 -> 339.3	0.686305	1.386	1.43187	0.647069	1.18384	0.664919	1.0923	1.05509	1.12829	1.13646	1.18986	1.18961	1.13194	0.178795	0.900483
BMP_18:2/18:2	788.5 -> 337.3	0.628426	1.29347	1.33502	0.795984	1.19517	0.751925	2.11757	2.01874	2.04922	2.06836	2.50275	2.04979	2.1344	1.09383	0.017481
BMP_18:2/20:3	814.6 -> 363.3	0.550095	1.46453	1.60803	0.691905	1.00334	0.682103	1.77395	2.20855	2.08415	1.90994	1.91717	2.06529	1.99318	0.995069	0.051347
BMP_18:2/22:6	836.5 -> 385.3	0.740619	1.30899	1.37857	0.727323	1.10186	0.74264	1.46227	1.4307	1.55183	1.51196	1.58949	1.4993	1.50759	0.592244	0.116031
BMP_18:4/22:6	832.5 -> 385.6	1.19433	0.983963	1.28308	0.696794	0.786379	1.05546	1.40948	1.47162	1.55686	1.45331	0.900821	1.24153	1.33894	0.421087	0.072661
BMP_20:4/22:6	860.5 -> 385.3	0.66887	1.40922	1.33941	0.661534	1.21966	0.701308	1.7971	2.1239	1.90268	1.89353	1.99686	1.9269	1.94016	0.956177	0.0372778
BMP_20:5/22:6	858.5 -> 385.3	0.662512	1.37425	1.34231	0.683369	1.2543	0.683262	1.43698	1.5135	1.64431	1.68853	1.66688	1.76299	1.61887	0.694984	0.130294
BMP_22:5/22:5	888.6 -> 387.3	0.843667	1.08791	1.2488	0.983452	1.00365	0.832522	2.60518	2.57275	2.68665	2.66204	3.18743	2.88155	2.76593	1.46777	0.004586
BMP_22:5/22:6	886.6 -> 387.3	0.811173	1.19842	1.28885	0.788347	1.07947	0.833737	1.7305	1.65153	1.78973	1.80326	1.84783	1.92995	1.79213	0.841676	0.016753
BMP_22:6/22:6	884.5 -> 385.3	0.765581	1.30952	1.3148	0.705275	1.12434	0.78048	1.17014	1.16185	1.26634	1.22287	1.1969	1.29064	1.21812	0.28466	0.547125

### Sheet: Table S4_liver raw abundance
Brain tissue		WT	WT	WT	WT	WT	WT	Pla2g15 -/-	Pla2g15 -/-	Pla2g15 -/-	Pla2g15 -/-	Pla2g15 -/-	Pla2g15 -/-
Name	Transition	Raw abundance	Raw abundance	Raw abundance	Raw abundance	Raw abundance	Raw abundance	Raw abundance	Raw abundance	Raw abundance	Raw abundance	Raw abundance	Raw abundance
BMP_14:0/18:1	738.6 -> 339.3	2624.9	3302.44	2995.68	2631.02	3799.09	3602.04	3271.96	3317.97	2720.61	2530.51	2398.97	1980.09
BMP_16:0/16:1	738.5 -> 313.5	98893.9	89302.2	75043	76797	110244	113469	128705	141782	123659	127500	118240	89472.4
BMP_16:0/18:0	768.5 -> 313.5	19630.1	18382.9	17372.4	15096.5	21840.9	19579	25539.4	24073.1	21967.4	22723.3	21261.5	19303.8
BMP_16:0/18:1	766.6 -> 313.5	1.39874e+06	1.34976e+06	1.13369e+06	1.15613e+06	1.59027e+06	1.60356e+06	1.55028e+06	1.66674e+06	1.43564e+06	1.43775e+06	1.32777e+06	1.12064e+06
BMP_16:0/22:6	812.5 -> 313.5	4986.67	6325.91	4472.16	3271.77	7118.12	6180.35	7725.83	7259.39	6365.49	7499.14	4459.22	4122.4
BMP_16:1/16:1	736.5 -> 311.5	19773.5	17062.9	16250.4	15454	21014	22008.8	19345	19905.5	20959	16542.6	16914.3	12037.9
BMP_16:1/18:1	764.5 -> 339.3	45745.8	45469.3	44499	43690	50722.4	41758.7	48604.8	46992.2	44604.8	41283	39973.4	37065.6
BMP_16:1/18:2	762.5 -> 337.3	25002.5	23354.4	19907.9	18704.8	27711.5	26452.9	20120.6	18639.8	19835.7	16066.2	17032.7	13938.8
BMP_16:1/20:3	788.6 -> 311.3	1515.54	1755.85	1409.35	1474.84	1831.09	1530.76	1384.49	1953.82	1255.12	1909.42	2057.3	1023.47
BMP_16:1/22:6	810.5 -> 311.3	18147.5	17734.7	13643.9	10676.7	22464.1	20748.1	24505.6	23763.3	20498.4	19720	19815.9	12560.6
BMP_18:0/18:0	796.6 -> 341.3	29586	26462.4	22074.4	19010.2	35664.5	29206.6	35429.2	33440.8	23209.4	20974.3	19318.1	14263.9
BMP_18:0/18:1	794.6 -> 339.3	3051.44	3202.95	3252.27	1970.53	3095.07	3270.65	6634.47	5206.53	4922.85	4988.32	5441.78	3761.28
BMP_18:1/18:1	792.6 -> 339.3	71188.6	64076.2	59552.1	49597	85091.1	73147.3	161782	144599	123758	143506	119323	101857
BMP_18:1/18:2	790.6 -> 337.3	47354.9	44260.9	39172.4	31989.9	58319.3	54736.8	100437	95887.9	78583.9	82399.6	75873.7	60469
BMP_18:1/20:0	822.6 -> 339.3	8874.9	8575.11	7567.21	6020.91	11679.5	10501	10286.4	9519.51	8046.88	9053.11	7959.32	5948.22
BMP_18:1/20:1	820.6 -> 339.3	4399.2	3355.86	4421.29	4256.33	4756.01	5216.81	5433.71	6132.75	6123.22	5927.37	4585.38	4551.12
BMP_18:1/20:2	818.6 -> 339.3	2504.43	2563.57	2132.18	2075.41	3262.69	2750.28	4545.12	4352.99	3946.75	4996.79	3812.05	4293.78
BMP_18:1/20:3	816.6 -> 363.3	5317.68	4907.5	3579.49	3214.65	5613.45	5030.56	14528.3	10571.7	9695.85	9549.43	9461.07	6637.2
BMP_18:1/20:4	814.6 -> 361.3	9059.35	8893.08	8589.58	5854.58	11663	10494.3	41397.9	40193.3	32074.2	32704.4	27453.6	24441.3
BMP_18:1/22:1	848.6 -> 339.3	50106.8	54403.9	53244.1	50379.8	58004.1	57650.2	68198.1	74713.4	72730.1	58785.3	68967.2	55101.7
BMP_18:1/22:2	846.6 -> 339.3	1320.75	1665.44	1057.33	1011.39	1206.46	1995.6	3814.66	3200.88	3152.61	3215.91	3495.91	1985.09
BMP_18:1/22:3	844.6 -> 339.3	38793.7	36004.8	36403.4	36493.1	41747.7	37053.7	37217.7	40459	40094.3	26661.3	31785.9	26179.5
BMP_18:1/22:4	842.6 -> 339.3	7631.54	7444.67	5976.59	5425.05	7060.17	7973.69	26055.1	26476.9	21201.4	21077.1	19046.9	16384.3
BMP_18:1/22:5	840.6 -> 339.3	37485.1	40898.9	31750.9	26905.4	53290.3	45521.2	71675.3	63378.2	57969.1	56752.3	51352.9	23593
BMP_18:1/22:6	838.6 -> 339.3	288158	301267	239711	204449	398579	349264	346793	341967	286451	284408	264590	212854
BMP_18:2/18:2	788.5 -> 337.3	36824.1	34358.8	29230.9	24113.2	45779	42660.9	63060.2	68239.9	53203.7	48126.9	45768.9	35750.9
BMP_18:2/20:3	814.6 -> 363.3	2434.22	2374.27	2320.53	1986.49	4041.98	3626.79	6775.56	7763.12	6265.21	5598.58	4773.38	4740.43
BMP_18:2/22:6	836.5 -> 385.3	156293	142476	122007	101034	201601	164008	145632	161731	122802	114333	105837	84167
BMP_18:4/22:6	832.5 -> 385.6	1691.83	2113.9	1697.8	2207.47	3001.46	1945.65	2377.13	2507.92	2093.61	2147.47	2326.6	1689.08
BMP_20:4/20:4	836.5 -> 361.3	715.489	834.703	1077.73	553.246	630.794	954.285	5696.4	1092.77	4055.73	666.273	1164.28	5427.32
BMP_20:4/22:6	860.5 -> 385.3	24211.7	21219.2	17166.3	15881.9	27498.7	27645.7	47404.2	48078.8	35854	35703.4	28970.4	28486.8
BMP_20:5/22:6	858.5 -> 385.3	40250.8	37037.8	28256.3	25164.5	50836.9	38196.3	43334.6	45411.3	36379.9	32425.9	27727.1	21845.9
BMP_22:5/22:5	888.6 -> 387.3	17176.3	17022.8	12684.5	11532.7	22536.6	18964	29102.8	26870.7	20834.2	23132.7	18259.6	16917.9
BMP_22:5/22:6	886.6 -> 387.3	135426	126114	99189.5	87708.2	169891	144194	143943	152500	120285	115017	108568	81981.7
BMP_22:6/22:6	884.5 -> 385.3	1.40651e+06	1.3334e+06	1.03995e+06	910046	1.74734e+06	1.44555e+06	1.24405e+06	1.3598e+06	1.04402e+06	974079	913985	706607

### Sheet: Table S4_Mouse liver
Liver tissue		WT	WT	WT	WT	WT	WT	Pla2g15 -/-	Pla2g15 -/-	Pla2g15 -/-	Pla2g15 -/-	Pla2g15 -/-	Pla2g15 -/-	Fold change	Log2[Fold change]	p value
Name	Transition	Normalized abundance	Normalized abundance	Normalized abundance	Normalized abundance	Normalized abundance	Normalized abundance	Normalized abundance	Normalized abundance	Normalized abundance	Normalized abundance	Normalized abundance	Normalized abundance	Pla2g15 -/- vs WT
BMP_14:0/18:1	738.6 -> 339.3	0.801759	1.05792	1.08515	0.959328	1.04363	1.05222	1.18484	1.1452	1.08626	1.02523	1.07018	1.02798	1.08995	0.124262	0.072404
BMP_16:0/16:1	738.5 -> 313.5	1.02331	0.966831	0.919362	0.948359	1.02251	1.11963	1.57574	1.65441	1.67227	1.75106	1.78906	1.57922	1.67029	0.740102	0.071205
BMP_16:0/18:0	768.5 -> 313.5	1.01803	0.997483	1.06681	0.934225	1.01531	0.968137	1.56724	1.40778	1.48881	1.56405	1.61226	1.70777	1.55799	0.639683	0.114992
BMP_16:0/18:1	766.6 -> 313.5	0.988744	0.998368	0.94902	0.975504	1.00755	1.08082	1.29637	1.3283	1.32604	1.34865	1.37221	1.35127	1.33714	0.41915	0.061048
BMP_16:0/22:6	812.5 -> 313.5	0.9042	1.20161	0.959754	0.706161	1.15866	1.06962	1.66032	1.48646	1.50993	1.80766	1.18139	1.2737	1.48658	0.571993	0.018325
BMP_16:1/16:1	736.5 -> 311.5	1.03052	0.930303	1.0027	0.961067	0.981627	1.09379	1.19258	1.16953	1.42737	1.14374	1.28851	1.06934	1.21518	0.281169	0.043293
BMP_16:1/18:1	764.5 -> 339.3	0.96833	1.00712	1.11552	1.10394	0.962331	0.842766	1.21709	1.12142	1.23371	1.15954	1.23701	1.3383	1.21784	0.28433	0.105676
BMP_16:1/18:2	762.5 -> 337.3	1.03178	1.00841	0.97273	0.921148	1.02503	1.0409	0.982004	0.86692	1.06935	0.879368	1.02723	0.980579	0.967575	-0.0475545	0.062495
BMP_16:1/20:3	788.6 -> 311.3	0.919389	1.1176	1.01102	1.06743	0.998978	0.885586	0.991664	1.34217	0.990808	1.54337	1.83421	1.04906	1.29188	0.369473	0.469051
BMP_16:1/22:6	810.5 -> 311.3	1.03198	1.05524	0.91836	0.723907	1.1453	1.12521	1.64919	1.52405	1.52344	1.48828	1.64775	1.21758	1.50838	0.593001	0.038871
BMP_18:0/18:0	796.6 -> 341.3	1.06998	1.0013	0.945156	0.820265	1.15619	1.00711	1.51593	1.36357	1.0965	1.00619	1.02094	0.879132	1.14704	0.197921	0.012621
BMP_18:0/18:1	794.6 -> 339.3	0.989872	1.08748	1.24986	0.760895	0.899931	1.01197	2.553	1.90816	2.09078	2.15162	2.58678	2.08348	2.22897	1.15638	0.19712
BMP_18:1/18:1	792.6 -> 339.3	1.03182	0.971752	1.02213	0.857923	1.10548	1.0109	2.7747	2.36342	2.3444	2.76088	2.52915	2.5189	2.54857	1.34969	0.118007
BMP_18:1/18:2	790.6 -> 337.3	1.00506	0.982929	0.984501	0.810256	1.10948	1.10777	2.52239	2.295	2.17984	2.32126	2.3549	2.18963	2.3105	1.20821	0.087765
BMP_18:1/20:0	822.6 -> 339.3	0.977545	0.988204	0.986481	0.790257	1.15404	1.10347	1.34097	1.18239	1.1577	1.32333	1.28122	1.11563	1.23354	0.302805	0.031917
BMP_18:1/20:1	820.6 -> 339.3	0.961133	0.764136	1.14405	1.10958	0.932186	1.08891	1.40774	1.516	1.75435	1.72413	1.46545	1.69695	1.5941	0.672746	0.405999
BMP_18:1/20:2	818.6 -> 339.3	0.954909	1.02292	0.961952	0.943632	1.11628	1.00031	2.05469	1.87516	1.96997	2.53458	2.12875	2.79876	2.22699	1.15509	0.20947
BMP_18:1/20:3	816.6 -> 363.3	1.12664	1.08728	0.894899	0.809062	1.06634	1.01578	3.65826	2.53435	2.69317	2.69358	2.94015	2.40238	2.82032	1.49586	0.134099
BMP_18:1/20:4	814.6 -> 361.3	0.970949	0.997276	1.09007	0.747695	1.12113	1.07288	5.26181	4.86862	4.50223	4.66217	4.31122	4.47779	4.68064	2.22671	0.127963
BMP_18:1/22:1	848.6 -> 339.3	0.891556	1.013	1.12205	1.07007	0.925141	0.978187	1.43585	1.49923	1.69152	1.38821	1.79466	1.67269	1.58036	0.660254	0.157529
BMP_18:1/22:2	846.6 -> 339.3	0.930844	1.23542	0.876293	0.843524	0.76004	1.35388	3.23925	2.58558	2.95109	3.05786	3.66578	2.40931	2.98481	1.57764	0.138689
BMP_18:1/22:3	844.6 -> 339.3	0.986771	0.958244	1.09656	1.10801	0.951803	0.898619	1.11982	1.16024	1.33264	0.899553	1.18185	1.1355	1.13827	0.186842	0.078415
BMP_18:1/22:4	842.6 -> 339.3	1.06771	1.08977	0.989138	0.904511	0.885005	1.06387	4.3248	4.18846	3.88617	3.92343	3.90575	3.91911	4.02462	2.00885	0.133347
BMP_18:1/22:5	840.6 -> 339.3	0.93258	1.06477	0.935373	0.798802	1.18852	1.07996	2.11015	1.77813	1.88496	1.87407	1.86827	1.00086	1.75274	0.809613	0.018748
BMP_18:1/22:6	838.6 -> 339.3	0.949145	1.03836	0.93505	0.803818	1.17671	1.09692	1.35128	1.26988	1.23287	1.2431	1.27417	1.19595	1.26121	0.334806	0.033098
BMP_18:2/18:2	788.5 -> 337.3	1.01413	0.990025	0.953016	0.79211	1.13028	1.12044	2.05561	2.12009	1.91541	1.7594	1.84338	1.67953	1.89557	0.922632	0.044057
BMP_18:2/20:3	814.6 -> 363.3	0.851985	0.869261	0.961265	0.827541	1.27447	1.21548	2.82855	3.0904	2.88799	2.61928	2.45812	2.84821	2.78876	1.47962	0.075599
BMP_18:2/22:6	836.5 -> 385.3	1.03331	0.985638	0.955252	0.797308	1.19462	1.03387	1.13894	1.20545	1.06083	1.00301	1.02296	0.949153	1.06339	0.0886703	0.021365
BMP_18:4/22:6	832.5 -> 385.6	0.773303	1.01364	0.919089	1.20808	1.23651	0.849369	1.29009	1.29775	1.25351	1.30609	1.56028	1.31702	1.33746	0.419492	0.362127
BMP_20:4/22:6	860.5 -> 385.3	1.06274	0.974455	0.891998	0.831726	1.08193	1.15715	2.46257	2.3803	2.05704	2.08024	1.85945	2.13337	2.16216	1.11247	0.052048
BMP_20:5/22:6	858.5 -> 385.3	1.07597	1.03588	0.894014	0.802325	1.21833	0.973471	1.37046	1.36875	1.27054	1.14984	1.08297	0.995039	1.20627	0.270548	0.01304
BMP_22:5/22:5	888.6 -> 387.3	1.0099	1.04728	0.882677	0.808713	1.18811	1.06331	2.02566	1.78228	1.60113	1.80569	1.56981	1.69684	1.7469	0.804798	0.039548
BMP_22:5/22:6	886.6 -> 387.3	1.04269	1.01601	0.904353	0.805998	1.17241	1.05855	1.31102	1.32372	1.21008	1.17506	1.22204	1.0766	1.21975	0.28659	0.025202
BMP_22:6/22:6	884.5 -> 385.3	1.04651	1.03812	0.916354	0.808256	1.16524	1.02551	1.09495	1.14062	1.01499	0.961718	0.994222	0.896822	1.01722	0.0246328	0.023002
