## Supplementary Table 7 for "PLA2G15 is a Lysosomal BMP Hydrolase and its Targeting Ameliorates Lysosomal Disease"

### Sheet: Info
Supplementary Table 7: Targeted BMP and Hemi-BMP analyses from NPC1-deficient or/and PLA2G15-deficient mouse tissues and their control counterparts.
P-values were calculated using two-tailed independent t-test.
Fold changes in the abundance of the indicated BMP species between tissue and cellular genotypes compared to that of their wildtype counterparts
The transitions represent the fragments used for annotation and quantification of BMP species and spaces left blank were undetected
For all tissues sub-sections, n = 4 for each genotype except Pla2g15 -/- where n = 3. All mice with an average age of 42 days.
Npc1 +/+ Pla2g15 +/+ = 3 males and 1 female, Npc1 -/- = 2 males and 2 females, Pla2g15 -/- = 2 males and 1 female, and Npc1 -/- Pla2g15 -/- = 2 males and 2 females.

### Sheet: Key
Group	Class Key	Lipid Name
Phospholipid	BMP	Bis(monoacylglycero)phosphate
	Hemi-BMP	Hemi-Bis(monoacylglycero)phosphate

### Sheet: Table S7_Mouse brain
Brain tissue		Npc1 +/+ Pla2g15 +/+	Npc1 +/+ Pla2g15 +/+	Npc1 +/+ Pla2g15 +/+	Npc1 +/+ Pla2g15 +/+	Npc1 -/-	Npc1 -/-	Npc1 -/-	Npc1 -/-	Pla2g15 -/-	Pla2g15 -/-	Pla2g15 -/-	Npc1 -/- Pla2g15 -/-	Npc1 -/- Pla2g15 -/-	Npc1 -/- Pla2g15 -/-	Npc1 -/- Pla2g15 -/-	Fold change	Fold change	Fold change	p value	p value	p value	p value
Name	Transition	Normalized abundance	Normalized abundance	Normalized abundance	Normalized abundance	Normalized abundance	Normalized abundance	Normalized abundance	Normalized abundance	Normalized abundance	Normalized abundance	Normalized abundance	Normalized abundance	Normalized abundance	Normalized abundance	Normalized abundance	Npc1 -/- vs Npc1 +/+ Pla2g15 +/+	Pla2g15 -/- vs Npc1 +/+ Pla2g15 +/+	Npc1 -/- Pla2g15 -/- vs Npc1 +/+ Pla2g15 +/+	Npc1 -/- vs Npc1 +/+ Pla2g15 +/+	Pla2g15 -/- vs Npc1 +/+ Pla2g15 +/+	Npc1 -/- Pla2g15 -/- vs Npc1 +/+ Pla2g15 +/+	Npc1 -/- Pla2g15 -/- vs Npc1 -/-
BMP_14:0/18:1	738.5 -> 339.3	0.977436	2.18312	0.660762	0.178682	13.314	18.9111	4.45193	16.1975	0.640762	1.18091	2.4916	24.472	19.201	15.1334	32.6243	13.2186	1.43776	22.8577	0.00837652	0.549938	0.00120114	0.0972117
BMP_16:0/16:1	738.5 -> 311.3	1.05588	1.00876	0.97112	0.964237	1.19893	1.15767	0.975687	1.00053	0.865525	0.988114	1.00833	1.09955	0.977585	1.35703	1.2718	1.08321	0.953988	1.17649	0.212252	0.352155	0.0910906	0.395051
BMP_16:0/18:0	768.6 -> 313.3	1.13943	1.04146	0.870334	0.948775	1.13554	1.20576	1.00895	1.01719	1.32907	1.08163	0.906308	1.53073	1.1138	1.36274	1.72182	1.09186	1.10567	1.43227	0.267915	0.431445	0.0223919	0.0481695
BMP_16:0/18:1	766.6 -> 313.3	1.31688	1.05424	0.792862	0.83602	23.9196	27.4605	22.3991	21.8529	1.90692	2.35091	2.22627	25.1313	20.4351	23.7707	35.7047	23.908	2.16137	26.2605	1.85066e-06	0.00133414	0.000260214	0.530178
BMP_16:0/22:6	812.5 -> 313.3	1.03017	1.13943	0.783643	1.04676	23.986	25.253	20.3711	21.8738	2.87178	3.39464	2.12688	25.3327	15.1927	22.2384	23.8737	22.871	2.79777	21.6594	9.89454e-07	0.00249444	9.34565e-05	0.644483
BMP_16:1/16:1	736.5 -> 311.3	0.976583	1.19711	0.369082	1.45723	10.3506	8.96123	6.89586	7.72373	4.43511	2.52551	4.2724	11.8746	12.7029	11.3068	20.5411	8.48286	3.74434	14.1063	7.79448e-05	0.00520616	0.000946147	0.0495097
BMP_16:1/18:1	764.5 -> 339.3	1.13012	1.1471	0.764605	0.958168	9.35548	10.2313	7.7392	7.99359	2.53672	2.62455	2.79673	10.3383	8.67847	9.78809	17.155	8.82988	2.65267	11.49	1.16956e-05	4.16852e-05	0.00157454	0.23332
BMP_16:1/18:2	762.5 -> 337.3	1.03948	0.594261	0.790055	1.5762	10.5969	9.6164	7.4861	7.24807	3.79925	4.16012	3.35487	10.843	7.35138	12.4981	20.2859	8.73686	3.77142	12.7446	9.51673e-05	0.000330044	0.00518112	0.209643
BMP_16:1/20:3	788.6 -> 311.3	0.712398	0.974804	1.13233	1.18047	10.412	10.8791	9.78225	7.59281	3.69318	2.60461	3.54278	13.061	5.97427	10.0518	22.8479	9.66655	3.28019	12.9837	2.23837e-05	0.000740882	0.0157563	0.400556
BMP_16:1/22:6	810.5 -> 311.3	1.21253	0.897978	0.941547	0.947943	9.29009	9.15718	6.83047	7.10054	2.28154	2.22789	2.06025	10.5346	9.12044	11.435	20.4598	8.09457	2.1899	12.8875	3.78649e-05	7.95086e-05	0.00359238	0.120593
BMP_18:0/18:0	796.6 -> 341.3	0.959784	1.02046	0.953096	1.06666	1.0446	1.00689	1.03809	1.01181	1.23543	0.985717	0.78124	1.39552	0.991558	1.3487	1.39985	1.02535	1.0008	1.28391	0.407805	0.994715	0.0315717	0.0394401
BMP_18:0/18:1	794.6 -> 339.3	1.26818	1.15312	0.780491	0.79821	9.65686	12.0264	9.97479	10.0871	2.42571	2.67407	3.50335	11.8592	12.1957	9.46292	15.6255	10.4363	2.86771	12.2858	2.56172e-06	0.00179973	0.000115424	0.228063
BMP_18:1/18:1	792.6 -> 339.3	1.21445	1.15732	0.753555	0.874665	8.82253	11.3056	9.42866	9.15497	2.07174	2.52237	3.3084	10.8362	10.7213	9.19213	14.2181	9.67795	2.63417	11.2419	4.93691e-06	0.00424981	7.28199e-05	0.239415
BMP_18:1/18:2	790.6 -> 337.3	1.21657	1.05826	0.722511	1.00265	10.2359	12.6633	10.4969	10.8889	3.71711	4.64787	3.81873	13.7437	11.2446	14.0039	24.8197	11.0712	4.06124	15.953	1.84162e-06	0.000102185	0.00258329	0.162847
BMP_18:1/20:0	822.6 -> 339.3	1.16932	1.15257	0.496729	1.18138	10.4558	11.3825	9.36252	8.91596	2.59886	2.08454	2.39427	11.277	7.83093	11.1369	19.5383	10.0292	2.35922	12.4458	4.44209e-06	0.00216259	0.00377944	0.380865
BMP_18:1/20:1	820.6 -> 339.3	1.27882	1.16312	0.363331	1.19473	6.86938	10.5497	8.02778	9.18151	2.77203	3.62755	4.97994	8.82021	16.1265	9.75403	11.9849	8.65709	3.79317	11.6714	8.33305e-05	0.00533311	0.000628903	0.146409
BMP_18:1/20:2	818.6 -> 339.3	1.29898	1.23881	0.680253	0.781957	10.8201	10.3305	9.34757	9.28885	2.71689	2.59323	2.64823	9.68757	9.61922	8.89818	16.0586	9.94674	2.65279	11.0659	5.88022e-07	0.000318243	0.000975103	0.538365
BMP_18:1/20:3	816.6 -> 339.3	0.955315	1.10277	0.892823	1.04909	8.18296	10.55	7.05946	7.67561	2.21869	3.21251	2.63725	9.68288	7.26656	8.34876	16.5571	8.36702	2.68948	10.4638	7.15183e-05	0.00102594	0.00399079	0.382426
BMP_18:1/20:4	814.6 -> 339.3	1.08595	1.11444	0.78464	1.01496	12.3513	14.2082	11.5624	11.7114	3.24591	2.87433	2.90248	16.4306	9.88737	12.7576	25.0062	12.4583	3.00757	16.0204	1.50553e-06	2.35235e-05	0.00378265	0.326788
BMP_18:1/22:1	848.6 -> 339.3	1.45602	1.09843	0.808865	0.636689	9.03452	13.322	9.77398	10.3056	1.51583	2.80982	3.71958	8.00222	9.51137	8.65771	11.1404	10.609	2.68174	9.32792	5.69511e-05	0.0329318	2.16786e-05	0.311821
BMP_18:1/22:2	846.6 -> 339.3		0.750187	1.85561	0.394205	15.5496	12.1303	24.0233	12.5149	4.52685	5.7139	3.01806	14.5079	12.6779	25.616	16.0549	16.0545	4.4196	17.2142	0.00597927	0.0188061	0.00522634	0.781382
BMP_18:1/22:3	844.6 -> 339.3	0.513756	1.03078	1.12997	1.32549	37.6197	47.6504	31.3852	35.5685	5.31742	6.44784	4.05403	46.3834	18.8883	26.2679	64.5245	38.056	5.2731	39.016	3.8836e-05	0.000939523	0.0101961	0.932439
BMP_18:1/22:4	842.6 -> 339.3	1.2294	1.06294	0.855429	0.852236	18.872	20.1073	17.133	17.786	3.37441	3.51033	2.98803	25.1389	12.7248	19.7121	34.0492	18.4746	3.29092	22.9063	<0.000001	3.96796e-05	0.00280312	0.367391
BMP_18:1/22:5	840.6 -> 339.3	1.08729	1.1688	0.841844	0.902069	10.0482	11.7922	10.0124	9.69583	3.08499	3.32448	3.09506	12.775	6.94345	10.773	23.3102	10.3872	3.16818	13.4504	1.1748e-06	6.7685e-06	0.0120107	0.419387
BMP_18:1/22:6	838.6 -> 339.3	1.18376	1.04897	0.784482	0.98279	9.61472	10.3425	8.51027	8.62171	2.50737	2.53166	2.43428	10.9222	8.35622	9.80325	19.3918	9.2723	2.4911	12.1184	1.51187e-06	2.62227e-05	0.00419506	0.301591
BMP_18:2/20:3	814.6 -> 363.3	1.66312	0.984113	0.368273	0.984497	8.8403	10.6152	8.27622	10.0103	8.82634	7.48579	5.55705	14.6778	8.73821	11.7349	21.4928	9.43552	7.28973	14.1609	7.75478e-06	0.00072213	0.00299589	0.14007
BMP_18:2/22:6	836.5 -> 336.9	1.25011	0.987804	0.865848	0.896236	6.03779	6.22927	5.90635	6.2803	3.9113	3.84463	3.15354	10.6795	6.78662	10.6128	17.7906	6.11343	3.63649	11.4674	<0.000001	8.39208e-05	0.00386624	0.0586009
BMP_18:4/22:6	832.5 -> 385.3	0.546638	0.622549	1.10647	1.72434	0.189577	0.361181	0.702152	0.508847	1.0503	1.32775	0.41096	1.2791	0.816364	0.568092	0.896465	0.440439	0.92967	0.890005	0.104232	0.86511	0.733904	0.0495499
BMP_20:4/22:6	860.5 -> 385.3	1.07853	1.03337	0.869707	1.01839	4.37313	4.14952	4.10755	4.24675	3.34478	3.02996	2.47817	7.42277	3.2622	5.81338	9.5513	4.21924	2.95097	6.51241	1.0174e-08	0.000293927	0.0059903	0.134913
BMP_20:5/22:6	858.5 -> 385.3	1.17018	1.00348	0.80696	1.01937	1.61551	4.27709	3.18988	3.49224	1.86774	1.73708	0.760398	6.20549	5.61613	6.37811	4.85009	3.14368	1.45507	5.76246	0.00892253	0.196283	1.02884e-05	0.00721131
BMP_22:4/22:6	888.6 -> 389.3	1.08207	1.09092	0.750424	1.07659	5.83771	5.56774	5.79679	5.62422	3.3691	3.06967	2.58564	8.85575	4.65592	7.72196	15.2861	5.70661	3.00813	9.12993	<0.000001	0.000236255	0.0109111	0.176733
BMP_22:5/22:5	888.6 -> 387.3	1.05953	1.01464	0.877719	1.04811	4.47034	5.18088	4.7881	5.02524	3.33051	4.06756	3.38877	9.22459	4.34657	8.47313	15.5566	4.86614	3.59561	9.40021	<0.000001	5.33666e-05	0.0109986	0.0985235
BMP_22:5/22:6	886.6 -> 385.3	1.11577	1.0027	0.826071	1.05546	4.34772	4.85608	4.33936	4.476	3.18834	3.38833	2.76733	9.38077	4.24832	8.03353	13.8773	4.50479	3.11467	8.88497	<0.000001	5.9518e-05	0.00740302	0.0701019
BMP_22:6/22:6	884.5 -> 385.3	1.15385	1.0489	0.834113	0.963134	4.10137	4.2546	3.8158	3.86171	2.95209	3.15666	2.8331	8.23668	5.64959	7.46717	12.5082	4.00837	2.98061	8.46541	<0.000001	1.08493e-05	0.00214933	0.0222102
Hemi-BMP_181_181_160	1030.8 -> 339.3	0.0634713	1.71727	1.26302	0.956238	6.35654	5.15419	2.68513	5.79604	0.446345	2.449	0.302173	2.4398	4.53826	7.6557	4.7847	4.99797	1.06584	4.85461	0.00394667	0.929894	0.0141463	0.91846
Hemi-BMP_181_181_180	1058.8 -> 339.3	0.459644	2.44262	0.851718	0.246013	0.457527	0.289165	0.247104	0.482208	0.157836	0.371525	0.245873	0.411821	1.08508	3.28992	0.679971	0.369001	0.258412	1.3667	0.254176	0.264508	0.671486	0.180519
Hemi-BMP_181_181_181	1056.8 -> 339.3	1.97442		0.0255778		6.15615	36.8752	40.1998	16.5212			0.995719	3.14337	9.31388	11.0929	8.20417	24.9381	0.995719	7.93858	0.122476		0.057502	0.0875392

### Sheet: Table S7_Mouse Liver
Liver tissue		Npc1 +/+ Pla2g15 +/+	Npc1 +/+ Pla2g15 +/+	Npc1 +/+ Pla2g15 +/+	Npc1 +/+ Pla2g15 +/+	Npc1 -/-	Npc1 -/-	Npc1 -/-	Npc1 -/-	Pla2g15 -/-	Pla2g15 -/-	Pla2g15 -/-	Npc1 -/- Pla2g15 -/-	Npc1 -/- Pla2g15 -/-	Npc1 -/- Pla2g15 -/-	Npc1 -/- Pla2g15 -/-	Fold change	Fold change	Fold change	p value	p value	p value	p value
Name	Transition	Normalized abundance	Normalized abundance	Normalized abundance	Normalized abundance	Normalized abundance	Normalized abundance	Normalized abundance	Normalized abundance	Normalized abundance	Normalized abundance	Normalized abundance	Normalized abundance	Normalized abundance	Normalized abundance	Normalized abundance	Npc1 -/- vs Npc1 +/+ Pla2g15 +/+	Pla2g15 -/- vs Npc1 +/+ Pla2g15 +/+	Npc1 -/- Pla2g15 -/- vs Npc1 +/+ Pla2g15 +/+	Npc1 -/- vs Npc1 +/+ Pla2g15 +/+	Pla2g15 -/- vs Npc1 +/+ Pla2g15 +/+	Npc1 -/- Pla2g15 -/- vs Npc1 +/+ Pla2g15 +/+	Npc1 -/- Pla2g15 -/- vs Npc1 -/-
BMP_14:0/18:1	738.5 -> 339.3	0.772897	0.348156	1.87895		187.759	203.038	132.468	140.348	2.88044		1.17535	152.288	197.573	217.885	168.457	165.903	2.0279	184.051	0.000488773	0.320886	0.000132226	0.455326
BMP_16:0/16:1	738.5 -> 311.3	0.583531	0.589269	1.3242	1.503	0.628703	0.83171	1.00001	0.463381	1.06067	1.38911	1.4035	0.837667	1.19198	1.22541	0.853384	0.730951	1.28443	1.02711	0.35494	0.387762	0.921388	0.108855
BMP_16:0/18:0	768.6 -> 313.3	0.982878	0.832561	1.16351	1.02105	0.889284	0.95536	1.01963	1.0778	0.976214	1.03926	1.14111	0.992155	0.926532	0.937343	1.03748	0.985519	1.05219	0.973377	0.861018	0.586922	0.726851	0.809268
BMP_16:0/18:1	766.6 -> 313.3	0.704471	0.67698	1.7068	0.911753	113.202	152.678	105.119	126.545	2.72716	2.46231	2.8886	113.531	166.26	165.968	123.84	124.386	2.69269	142.4	2.18935e-05	0.00256885	5.15515e-05	0.338666
BMP_16:0/22:6	812.5 -> 313.3	0.368468	1.41654	0.728731	1.48626	48.0583	110.316	35.4397	74.9469	1.03266	1.96205	2.24542	111.725	96.2891	104.202	63.6845	67.1901	1.74671	93.9749	0.00716407	0.153202	0.00012044	0.221923
BMP_16:1/16:1	736.5 -> 311.3	0.950315	0.705614	1.02277	1.32131	17.0808	18.273	26.4415	8.76164	0.656237	2.19434	0.609247	19.3367	16.5445	17.8244	18.6261	17.6392	1.15327	18.0829	0.00370265	0.752889	1.39776e-07	0.907627
BMP_16:1/18:1	764.5 -> 339.3	1.00187	1.04253	0.765433	1.19016	34.0578	62.7072	47.0005	34.1474	1.9474	1.78601	1.94987	54.1074	57.507	58.4008	56.7306	44.4782	1.89443	56.6864	0.000686486	0.000531287	1.4498e-09	0.12531
BMP_16:1/18:2	762.5 -> 337.3	1.63171	0.300012	1.03223	1.03605	45.346	80.9173	44.6916	56.1409	4.7632	4.53105	3.40542	68.1583	76.839	76.6929	73.0748	56.7739	4.23322	73.6912	0.000588664	0.00105771	3.42822e-08	0.100039
BMP_16:1/20:3	788.6 -> 311.3	1.31516	1.6201	0.280895	0.783838	54.0665	105.718	85.514	71.7002	3.41612	4.09877	4.38642	92.8105	103.413	102.178	110.703	79.2498	3.96711	102.276	0.000373673	0.000922827	1.53425e-07	0.0926101
BMP_16:1/22:6	810.5 -> 311.3	0.642873	0.649723	0.890769	1.81663	12.5251	41.4181	14.9474	17.5763	2.47775	1.83225	1.95301	40.5543	31.5855	34.0448	25.5937	21.6167	2.08767	32.9446	0.0215687	0.0318565	4.95373e-05	0.174848
BMP_18:0/18:0	796.6 -> 341.3	0.889447	0.626656	1.42136	1.06254	1.10643	1.01606	1.04465	1.33236	1.43422	1.39418	1.21751	1.11119	1.52634	1.88936	1.13775	1.12488	1.34864	1.41616	0.516841	0.149492	0.144701	0.190764
BMP_18:0/18:1	794.6 -> 339.3	0.923089	1.12197	0.997622	0.957317	86.0595	127.807	88.99	94.9447	4.73894	3.5979	3.19906	94.2669	136.018	138.055	104.175	99.4503	3.8453	118.129	5.11001e-05	0.000752448	4.28204e-05	0.251002
BMP_18:1/18:1	792.6 -> 339.3	1.05829	1.13538	0.793732	1.01259	97.9575	148.59	98.7368	108.269	4.86529	3.61601	3.71698	112.583	155.769	158.662	120.576	113.388	4.06609	136.897	8.27137e-05	0.00030529	2.65002e-05	0.21232
BMP_18:1/18:2	790.6 -> 337.3	0.898549	0.980121	1.09929	1.02204	50.3229	88.6166	46.1315	67.2384	5.38289	4.10829	4.55139	71.836	97.8932	96.2983	78.4584	63.0773	4.68086	86.1215	0.000670312	8.24986e-05	1.20845e-05	0.0949353
BMP_18:1/20:0	822.6 -> 339.3	0.681651	0.612459	1.07854	1.62735	12.105	41.3387	10.8386	18.8697	2.16761	1.54213	1.73737	39.3651	38.5027	38.1795	23.2358	20.788	1.81571	34.8208	0.0313283	0.0493677	0.000125439	0.132429
BMP_18:1/20:1	820.6 -> 339.3	1.50957	1.39404	0.291614	0.80478	34.3067	49.5967	31.5027	38.0614	1.80604	2.72173	2.62853	32.769	49.1236	51.8717	27.7626	38.3669	2.38543	40.3817	8.37332e-05	0.020246	0.000579284	0.787901
BMP_18:1/20:2	818.6 -> 339.3	0.710112	1.1828	0.879498	1.22759	51.7567	81.7403	53.698	62.5341	3.27815	3.06643	3.16902	66.9115	87.3881	90.934	60.0115	62.4323	3.1712	76.3113	0.000107488	3.34481e-05	6.041e-05	0.223341
BMP_18:1/20:3	816.6 -> 339.3	0.879015	0.969758	1.14463	1.00659	31.139	53.1639	35.2998	39.7955	3.96412	3.51957	3.45326	49.4835	60.0881	59.8237	55.0785	39.8495	3.64565	56.1184	0.000185792	1.04719e-05	5.60746e-07	0.0234225
BMP_18:1/20:4	814.6 -> 339.3	0.846133	0.888757	1.14359	1.12152	25.9354	46.2344	27.2702	35.0825	5.64299	5.27662	5.72827	44.1886	50.4166	51.4854	49.3007	33.6306	5.54929	48.8478	0.000423264	6.73494e-07	9.90147e-08	0.0215242
BMP_18:1/22:1	848.6 -> 339.3	1.90953	1.43469	0.270512	0.385261	69.7158	109.878	61.8971	81.21	1.85393	2.33733	1.387	61.5366	89.6569	86.4574	59.2504	80.6752	1.85942	74.2253	0.000275188	0.163672	9.81693e-05	0.643068
BMP_18:1/22:2	846.6 -> 339.3	1.435	0.57115	1.65637	0.33748	62.7152	102.778	55.1861	80.2296	4.11753	5.23199	6.86757	70.0971	93.7613	101.746	80.6969	75.2272	5.4057	86.5754	0.000418561	0.00226853	1.83369e-05	0.40536
BMP_18:1/22:3	844.6 -> 339.3	0.682924	1.19739	0.965532	1.15416	26.4972	41.3664	24.7655	31.6771	5.90603	5.45584	5.22388	36.1298	41.46	43.7292	31.6527	31.0765	5.52858	38.2429	0.000195549	4.72039e-06	9.34646e-06	0.171312
BMP_18:1/22:4	842.6 -> 339.3	0.863554	0.758414	1.15271	1.22532	29.0993	43.3514	29.3899	38.3702	7.16504	6.07957	6.91623	40.5742	49.4715	50.8005	41.0121	35.0527	6.72028	45.4646	6.84193e-05	7.94594e-06	3.29672e-06	0.0570934
BMP_18:1/22:5	840.6 -> 339.3	0.83909	0.926266	1.07103	1.16361	27.1004	49.191	26.4095	33.5023	2.52598	2.44856	2.70535	48.5856	51.8157	54.1766	39.6642	34.0508	2.55996	48.5606	0.000782141	2.72191e-05	5.62544e-06	0.057065
BMP_18:1/22:6	838.6 -> 339.3	0.697921	0.70795	0.906317	1.68781	13.5902	49.0953	11.8384	21.7268	2.23257	1.94209	2.04794	45.6407	42.7014	43.4093	27.9931	24.0627	2.0742	39.9361	0.0367713	0.0132316	7.11361e-05	0.146256
BMP_18:2/20:3	814.6 -> 363.3	0.713382	0.875632	1.27935	1.13163	14.8748	33.1465	14.6097	28.6335	4.13475	4.04694	3.6299	28.1361	37.8105	37.4986	33.7182	22.8161	3.9372	34.2908	0.00373352	2.5632e-05	6.08815e-06	0.0718616
BMP_18:2/22:6	836.5 -> 336.9	0.467305	0.564261	1.35972	1.60871	5.80868	22.7152	3.99013	12.0257	2.13379	1.88594	1.9551	17.3306	20.5859	21.8116	12.5982	11.1349	1.99161	18.0816	0.053822	0.0340253	0.000174696	0.189914
BMP_18:4/22:6	832.5 -> 385.3	1.11586	0.993565	0.780104	1.11047	0.518474	1.26754	0.503064	0.854005	1.2371	0.558682	1.01106	1.54971	2.40999	2.1696	1.44734	0.78577	0.935616	1.89416	0.316875	0.749735	0.0111668	0.00951011
BMP_20:4/22:6	860.5 -> 385.3	0.560487	0.556749	1.82419	1.05857	4.22773	15.7623	4.25347	8.89351	0.959404	1.90237	2.07766	13.3808	15.3171	15.0681	11.9361	8.28426	1.64648	13.9255	0.0375824	0.21695	4.931e-06	0.0937948
BMP_20:5/22:6	858.5 -> 385.3	0.623416	0.79145	1.10967	1.47547	4.59503	10.5251	4.60175	5.7194	2.43355	2.17777	2.71654	12.6658	11.1623	11.1771	10.6139	6.36031	2.44262	11.4048	0.00939815	0.0025066	6.19247e-07	0.0143537
BMP_22:4/22:6	888.6 -> 389.3	0.554006	0.591846	1.22947	1.62468	4.50588	14.6408	3.74348	9.68044	1.79802	1.67684	1.98724	15.6503	13.1746	15.9791	10.1794	8.14264	1.8207	13.7459	0.0310828	0.0485414	8.66966e-05	0.0987207
BMP_22:5/22:5	888.6 -> 387.3	0.677427	0.675307	1.61634	1.03092	9.40341	22.7883	7.74607	16.6343	1.29769	1.66167	1.93399	24.0553	21.6134	21.8848	12.9002	14.143	1.63112	20.1134	0.00915919	0.0928356	0.000247716	0.210172
BMP_22:5/22:6	886.6 -> 385.3	0.545063	0.393159	1.11417	1.94761	4.82072	20.1421	3.87242	10.8704	1.62371	1.92981	1.8369	19.8289	18.998	19.3741	11.5307	9.92642	1.79681	17.4329	0.0551127	0.118481	0.000178271	0.126357
BMP_22:6/22:6	884.5 -> 385.3	0.297814	0.275213	1.15621	2.27076	3.36841	12.4255	2.80781	8.65759	2.33927	2.67667	2.69267	18.2885	19.7265	21.4806	8.82324	6.81483	2.56954	17.0797	0.0471927	0.039022	0.00137096	0.030289
Hemi-BMP_181_181_160	1030.8 -> 339.3	8.50761e-06	0.000233768	0.00139847	0.000698699	0.0318772	0.029966	0.0423857	0.0309812		0.000929541	0.000296317	0.0184189	0.0433967	0.0448559	0.0231653	57.7959	1.04799	55.499	2.67782e-05	0.957885	0.00341534	0.861901
Hemi-BMP_181_181_180	1058.8 -> 339.3	0.614002	1.37375	1.01225		3.42748	8.99994	4.89755					1.75084	0.35281	2.8957	2.08169	5.77499		1.77026	0.0469015		0.291646	0.047202
Hemi-BMP_181_181_181	1056.8 -> 339.3		0.872654	1.52004	0.607303	38.9009	49.2295	43.4585	42.5737		1.92471	0.669949	21.1626	68.888	54.8367	39.0017	43.5406	1.29733	45.9722	1.38514e-05	0.645784	0.0140409	0.824535

### Sheet: Brain_Raw_Abundances
Brain tissue		Npc1 +/+ Pla2g15 +/+	Npc1 +/+ Pla2g15 +/+	Npc1 +/+ Pla2g15 +/+	Npc1 +/+ Pla2g15 +/+	Npc1 -/-	Npc1 -/-	Npc1 -/-	Npc1 -/-	Pla2g15 -/-	Pla2g15 -/-	Pla2g15 -/-	Npc1 -/- Pla2g15 -/-	Npc1 -/- Pla2g15 -/-	Npc1 -/- Pla2g15 -/-	Npc1 -/- Pla2g15 -/-
Name	Transition	Raw abundance	Raw abundance	Raw abundance	Raw abundance	Raw abundance	Raw abundance	Raw abundance	Raw abundance	Raw abundance	Raw abundance	Raw abundance	Raw abundance	Raw abundance	Raw abundance	Raw abundance
BMP_14:0/18:1	738.5 -> 339.3	55.5758	101.194	42.7821	24.7513	526.14	739.391	187.114	629.753	41.6104	61.0945	111.835	747.519	607.724	470.023	928.158
BMP_16:0/16:1	738.5 -> 311.3	190923	180011	172041	177735	213594	206105	173231	176388	150745	169436	177746	152998	140168	189229	165594
BMP_16:0/18:0	768.6 -> 313.3	7945.29	7169.9	5953.82	6748.89	7802.39	8277.2	6912.08	6919.39	8921.72	7155.34	6168.08	8211.94	6164.92	7330.53	8642.17
BMP_16:0/18:1	766.6 -> 313.3	2411.94	1913	1437.29	1573.43	42565.4	48827.6	39723.1	38482.1	3349.73	4058.46	3951.98	34930.8	29272.4	33115.4	46428.1
BMP_16:0/22:6	812.5 -> 313.3	2334.74	2543.02	1755	2416.17	52268	54987.9	44244.9	47169.7	6168.97	7170.19	4639.36	43119.5	26668.4	37944.3	38033.3
BMP_16:1/16:1	736.5 -> 311.3	139.657	165.417	62.2972	203.668	1299.68	1126.71	868.512	964.032	554.119	318.063	540.723	1166.14	1283.68	1113.63	1877.28
BMP_16:1/18:1	764.5 -> 339.3	2911.74	2916.62	1935.89	2518.89	23625.3	25817.4	19478.6	19976.5	6274.4	6391.35	6999.94	20390.3	17639.1	19349.1	31652.1
BMP_16:1/18:2	762.5 -> 337.3	257.98	150.617	195.068	392.412	2486.07	2255.56	1753.58	1686.3	878.791	946.534	786.707	1988.86	1392.91	2295.77	3473.21
BMP_16:1/20:3	788.6 -> 311.3	119.908	153.035	172.591	185.066	1386.94	1447.05	1300.13	1007.83	497.436	353.163	483.738	1359.18	654.008	1054.17	2208.79
BMP_16:1/22:6	810.5 -> 311.3	1977.63	1450.3	1508.89	1579.78	14808.8	14587.1	10855	11204	3568.92	3432.04	3263.68	13115.9	11702.3	14267.1	23822
BMP_18:0/18:0	796.6 -> 341.3	8178.14	8579.71	7956.96	9261.7	8768.37	8446.8	8683.49	8404.76	10132.8	7965.25	6494.32	9146.72	6702.88	8860.33	8587.3
BMP_18:0/18:1	794.6 -> 339.3	3659.01	3287.82	2223.6	2363.35	27168.1	33800.5	27963.4	28078.7	6703.65	7272.47	9779.72	26056.7	27608	20847	32116.9
BMP_18:1/18:1	792.6 -> 339.3	95993.4	90278.7	58375.9	70489.8	686761	879426	731379	705142	157677	189006	254836	658721	671543	560038	808784
BMP_18:1/18:2	790.6 -> 337.3	3521.29	3026.73	2060.39	2962.75	28989.7	35833.4	29624.7	30513.3	10308.1	12684.4	10718.1	30395.8	25629.1	31040.1	51347.4
BMP_18:1/20:0	822.6 -> 339.3	989.515	963.174	425.793	1018.37	8530.99	9278.6	7614.94	7201.88	2090.79	1656.23	1951.32	7189.14	5150.78	7115.93	11640.9
BMP_18:1/20:1	820.6 -> 339.3	1346.91	1212.41	399.287	1284.34	6983.85	10700	8127.53	9225.43	2775.17	3565.99	5018.78	7002.63	13162.6	7757.67	8894.89
BMP_18:1/20:2	818.6 -> 339.3	721.44	680.943	386.376	455.588	5680.7	5421.47	4895.15	4830.52	1419.43	1335.97	1400.89	3981.93	4073.23	3668.29	6158.34
BMP_18:1/20:3	816.6 -> 339.3	2299.71	2609.74	2111.74	2565.75	18872.3	24293.9	16234.5	17521.2	5054.69	7175.4	6066.91	17444.8	13505.8	15084.7	27870.4
BMP_18:1/20:4	814.6 -> 339.3	10612.6	10747	7529.74	10113.8	118321	136007	110381	111015	30438.3	26546.5	27555.6	122915	76236.7	95664.7	175028
BMP_18:1/22:1	848.6 -> 339.3	437.375	330.487	246.723	205.515	2576.64	3787.78	2776.32	2905.79	438.491	784.581	1060.86	1788.13	2185.66	1937.32	2323.72
BMP_18:1/22:2	846.6 -> 339.3	13.8336	29.4482	51.9371	22.3843	333.735	263.255	506.254	268.628	104.984	127.074	75.3989	246.962	223.763	426.254	255.247
BMP_18:1/22:3	844.6 -> 339.3	54.5947	91.4966	98.0791	115.972	2733.75	3455.76	2275.6	2558.6	392.298	465.085	306.607	2632.81	1114.55	1501.67	3422.2
BMP_18:1/22:4	842.6 -> 339.3	3022.33	2581.94	2067.18	2142.06	45407.4	48344.8	41081.6	42345.9	7953.97	8146.4	7131.43	47234.4	24646	37125.2	59861.6
BMP_18:1/22:5	840.6 -> 339.3	3781.63	4009.85	2875.73	3202.79	34192.5	40094.2	33952	32647.8	10282.1	10907.8	10441.1	33948.2	19025.4	28696.9	57945.2
BMP_18:1/22:6	838.6 -> 339.3	23914.8	20915.6	15533.9	20242.4	191242	205575	168686	169689	48764.4	48478.7	47921	169657	133749	152619	281859
BMP_18:2/20:3	814.6 -> 363.3	600.128	373.163	172.95	383.787	2911.73	3483	2720.09	3255.85	2842.94	2383.03	1831.56	3759.14	2327.07	3023.01	5130.8
BMP_18:2/22:6	836.5 -> 336.9	8296.83	6471.84	5632.93	6065.98	39447.7	40670.3	38454.6	40600.3	24981.9	24178.3	20389.6	54485.1	35679.6	54265.5	84929.9
BMP_18:4/22:6	832.5 -> 385.3	220.041	246.656	431.214	695.97	78.6309	144.979	276.15	200.179	402.737	500.004	162.662	391.992	259.576	177.387	258.885
BMP_20:4/22:6	860.5 -> 385.3	36640.4	34647.3	28956.4	35269.3	146241	138670	136884	140523	109344	97531.7	82014.2	193829	87800	152153	233383
BMP_20:5/22:6	858.5 -> 385.3	2945.14	2494.9	1995.06	2617.11	4000.29	10556.6	7855.32	8537.83	4518.52	4139.09	1871.67	11966.9	11160.7	12326.8	8756.83
BMP_22:4/22:6	888.6 -> 389.3	5947.26	5917.26	4050.53	6031.37	31482.5	30007.2	31153.1	30013.5	17773.2	15947.4	13813.4	37290.4	20215.3	32592.7	60215
BMP_22:5/22:5	888.6 -> 387.3	2950.7	2790.59	2401.77	2975.13	12149.1	14064.5	12964.8	13509.4	8857.52	10643.6	9121.36	19554.9	9513.35	18005.1	30838.5
BMP_22:5/22:6	886.6 -> 385.3	34343.3	30459.7	24915.6	33117.1	131802	147109	131090	134264	94482.9	98862.2	83009.9	222068	103636	190603	307406
BMP_22:6/22:6	884.5 -> 385.3	371960	333686	263442	316499	1.30259e+06	1.35033e+06	1.20767e+06	1.21358e+06	916467	964882	890263	2.04286e+06	1.44381e+06	1.85615e+06	2.90302e+06
Hemi-BMP_181_181_160	1030.8 -> 339.3	32.4716	115.155	91.9748	78.6629	346.719	286.492	162.89	315.682	51.0439	146.968	44.1858	124.411	211.635	328.508	203.882
Hemi-BMP_181_181_180	1058.8 -> 339.3	6.70222	35.1485	12.1671	3.65668	6.57332	4.15158	3.53778	6.85504	2.21654	5.1371	3.49502	4.62047	12.5442	36.9942	7.13906
Hemi-BMP_181_181_181	1056.8 -> 339.3	33.4175	7.32784	23.9437	23.6952	53.301	200.279	215.649	102.103	5.48505	17.0126	28.5394	35.5766	59.7098	65.3967	52.5312

### Sheet: Liver_Raw_Abundances
Liver tissue		Npc1 +/+ Pla2g15 +/+	Npc1 +/+ Pla2g15 +/+	Npc1 +/+ Pla2g15 +/+	Npc1 +/+ Pla2g15 +/+	Npc1 -/-	Npc1 -/-	Npc1 -/-	Npc1 -/-	Pla2g15 -/-	Pla2g15 -/-	Pla2g15 -/-	Npc1 -/- Pla2g15 -/-	Npc1 -/- Pla2g15 -/-	Npc1 -/- Pla2g15 -/-	Npc1 -/- Pla2g15 -/-
Name	Transition	Normalized abundance	Normalized abundance	Normalized abundance	Normalized abundance	Normalized abundance	Normalized abundance	Normalized abundance	Normalized abundance	Normalized abundance	Normalized abundance	Normalized abundance	Normalized abundance	Normalized abundance	Normalized abundance	Normalized abundance
BMP_14:0/18:1	738.5 -> 339.3	53.6374	45.7541	69.4	22.8414	4514.41	3796.93	3278.94	2882.69	94.1508	22.6724	61.0922	3356	3254.25	3508.51	3615.31
BMP_16:0/16:1	738.5 -> 311.3	181735	177488	361036	488876	258185	265205	421338	161759	345679	446493	440779	314317	334171	336155	312115
BMP_16:0/18:0	768.6 -> 313.3	6664.62	5465.26	6906.24	7229.25	7945.66	6633.08	9342.22	8184.33	6926.41	7270.92	7798.26	8099.57	5660.54	5603.77	8254.71
BMP_16:0/18:1	766.6 -> 313.3	787.135	733.831	1633.36	1052.71	159960	167515	152409	151989	3090.17	2755.3	3153.49	146589	160388	156664	155853
BMP_16:0/22:6	812.5 -> 313.3	343.919	1190.02	571.648	1344.2	53572.7	95460.2	40543.2	71001.8	945.67	1743.59	1945.82	113765	73267.3	77581.1	63221.6
BMP_16:1/16:1	736.5 -> 311.3	179.434	134.09	170.148	252.187	3830.88	3185.34	6073.86	1680.73	134.831	401.945	122.586	3962.13	2539.52	2676.13	3721.12
BMP_16:1/18:1	764.5 -> 339.3	1562.57	1572.4	1051.61	1934.26	69198.3	98920.5	97974.6	58974.3	3158.67	2858.97	3048.44	100444	79765	79263.1	102649
BMP_16:1/18:2	762.5 -> 337.3	962.036	179.37	537.34	641.449	34895.3	48345.9	35287.4	36720.3	2918.32	2738.59	2013.76	47922.2	40366.5	39423.6	50078.8
BMP_16:1/20:3	788.6 -> 311.3	142.589	162.577	57.6648	103.161	5700.83	8635.61	9227.81	6421.07	322.09	374.155	389.495	8920.25	7432.45	7187.08	10364.6
BMP_16:1/22:6	810.5 -> 311.3	1185	1159.25	1428.01	3410.29	29338.4	75260.3	35914.3	34985	4643.93	3399.07	3538.19	86711.7	50477	53234.8	53356.5
BMP_18:0/18:0	796.6 -> 341.3	1488.76	1019.82	2076.15	1853.49	2431.24	1738.48	2355.81	2488.06	2500.7	2398.2	2048.79	2232.49	2290.72	2770.98	2228.06
BMP_18:0/18:1	794.6 -> 339.3	690.446	806.639	654.833	745.583	81430.5	93896.3	86395	76361.5	3585.81	2692.15	2342.56	81502.6	87862.2	87260.6	87788.1
BMP_18:1/18:1	792.6 -> 339.3	16484.5	17094.9	10904.5	16475.3	1.98388e+06	2.33661e+06	2.05175e+06	1.86376e+06	78424.8	57549.2	57799.2	2.0834e+06	2.15369e+06	2.14653e+06	2.17487e+06
BMP_18:1/18:2	790.6 -> 337.3	12747.5	13445.6	13651.7	15138.8	938914	1.2838e+06	883134	1.0663e+06	79739.6	60031	64978.6	1.22468e+06	1.24692e+06	1.20023e+06	1.30374e+06
BMP_18:1/20:0	822.6 -> 339.3	923.813	805.411	1271.91	2273.31	21177.1	56120.7	19457.1	28052.3	3027.06	2130.08	2342.69	62886.7	45961.6	44596.4	36189.4
BMP_18:1/20:1	820.6 -> 339.3	483.598	432.647	87.5992	272.396	14290.1	16040.3	13464.4	13476	603.747	893.964	843.958	12473.1	13969.5	14433.6	10301.4
BMP_18:1/20:2	818.6 -> 339.3	546.629	865.842	590.713	967.653	50246.8	61612.1	53488	51601.1	2548.66	2353.18	2375.93	59351.9	57915.5	58969.3	51888
BMP_18:1/20:3	816.6 -> 339.3	2492.1	2655.79	2834.6	2971.66	114261	151458	132895	124113	11586.6	10151.8	9734.22	165890	150510	146627	179973
BMP_18:1/20:4	814.6 -> 339.3	8078.79	8206.04	9552	11168.9	324877	449679	350493	373521	56134.8	51772.7	54913.4	505757	431137	430810	549990
BMP_18:1/22:1	848.6 -> 339.3	189.306	141.999	37.7225	52.7278	8347.38	10211.8	7605.71	8264.98	192.089	234.891	143.025	6735.65	7330.75	6918.06	6322.35
BMP_18:1/22:2	846.6 -> 339.3	212.76	91.3084	214.85	63.808	11395	14495.9	10289.7	12389	608.257	758.402	968.346	11637.4	11630.1	12348.2	13056.4
BMP_18:1/22:3	844.6 -> 339.3	184.659	297.064	223.088	308.314	8290.04	10044.3	7951.03	8423.41	1485.49	1355.46	1269.57	10323	8853.95	9137	8818.43
BMP_18:1/22:4	842.6 -> 339.3	3347.68	2845.85	3909.65	4953.83	148049	171256	153422	165927	28944.4	24224.9	26925.1	188620	171831	172653	185833
BMP_18:1/22:5	840.6 -> 339.3	11481.7	12253.8	12824.3	16605.2	486571	685752	486517	511268	36047.8	34465.6	37202.7	797044	635109	649767	634241
BMP_18:1/22:6	838.6 -> 339.3	18909.2	18551.1	21491.9	47689.4	484311	1.35843e+06	432878	658096	63187.2	54218.2	55861.2	1.48609e+06	1.03883e+06	1.03335e+06	888436
BMP_18:2/20:3	814.6 -> 363.3	1948.74	2309.93	3049.52	3217.15	53105.5	91873.6	53517.6	86878.4	11729.6	11323.5	9926.02	91773.1	92144	89419.5	107195
BMP_18:2/22:6	836.5 -> 336.9	16401.4	19150	41754.1	58929.2	268555	815414	189289	472561	78308.1	68264.1	69145.3	732108	649737	673620	518738
BMP_18:4/22:6	832.5 -> 385.3	1250.88	1080.15	773.993	1299.43	774.763	1451.37	771.414	1076.08	1447.91	656.844	1144.92	2078.73	2411.79	2127.1	1894.24
BMP_20:4/22:6	860.5 -> 385.3	7891.91	7582.47	22441.5	15544.5	78272.5	226546	80799.7	139933	14117.8	27585.1	29434.7	226316	193563	186323	196779
BMP_20:5/22:6	858.5 -> 385.3	1552.92	1901.97	2408.59	3808.76	14914.2	26509.5	15324.5	15777.4	6280.67	5545.75	6754.68	37532.6	24720.5	24221.3	30660.3
BMP_22:4/22:6	888.6 -> 389.3	2720.52	2809.8	5258.63	8273.75	28896.1	72859.6	24636.5	52742.9	9171.06	8437.83	9765.97	91644.9	57651.4	68414.8	58111
BMP_22:5/22:5	888.6 -> 387.3	6626.84	6389.83	13813.9	10518.1	120832	227347	102132	181666	13258.3	16736.6	19029.4	282407	189589	187842	147629
BMP_22:5/22:6	886.6 -> 385.3	13520.7	9443.73	24166.8	50357.2	157273	510154	129634	301399	42070.1	49307.7	45860.7	590999	423070	422169	334995
BMP_22:6/22:6	884.5 -> 385.3	14935.2	13351.9	50674.8	118686	222229	636454	190075	485442	122502	138241	135880	1.10235e+06	888378	946572	518391
Hemi-BMP_181_181_160	1030.8 -> 339.3	16.3091	26.3206	72.2576	49.5	1950.17	1427.77	2654.81	1613.77	12.0099	60.0668	29.6688	1037.14	1813.62	1834.12	1267.82
Hemi-BMP_181_181_180	1058.8 -> 339.3	8.65943	12.9904	10.3095	3.005	32.3319	60.7907	45.1009	4.69095	3.36723	4.94422	4.99608	17.7244	6.86307	20.3984	19.7561
Hemi-BMP_181_181_181	1056.8 -> 339.3	4.16361	26.8394	36.8103	22.5468	1060.1	1041.86	1213.75	986.797	1.22123	50.2413	23.3928	531.769	1279.62	998.825	947.627
