## Supplementary Table 9 for "PLA2G15 is a Lysosomal BMP Hydrolase and its Targeting Ameliorates Lysosomal Disease"

### Sheet: Info
Supplementary Table 9: CNS Histopathological Evaluations of NPC1-deficient or/and PLA2G15-deficient mouse tissues and their control counterparts.

### Sheet: CNS HistoEvaluation
Group	Npc1 +/+ Pla2g15 +/+						Npc1 -/-						Pla2g15 -/-						Npc1 -/- Pla2g15 -/-
Animal ID	652	666	705	737	789	698	576	771	803	879	804	816	644	654	699	785	801	708	602	638	646	809	819	931
CEREBELLUM	-	-	-	-	-	-	-	-	-	-	-	-	-	-	-	-	-	-	-	-	-	-	-	-
Purkinge cell, decreased number	0	0	0	0	0	0	4	4	3	3	3	4	0	0	0	0	0	0	1	1	1	2	1	2
Purkinge cell, decreased dentrites	0	0	0	0	0	0	3	3	3	3	3	4	0	0	0	0	0	0	1	1	1	2	1	1
Demyelination	0	0	0	0	0	0	1	1	1	1	1	1	0	0	0	0	0	0	0	0	0	0	0	0
Microglia cells, increased number	0	0	0	0	0	0	4	4	4	4	4	4	0	0	0	0	0	0	2	2	2	2	2	2
Microglia cells, activation	0	0	0	0	0	0	4	4	4	4	4	4	0	0	0	0	0	0	2	2	2	2	2	2
Astrocytes, increased number	0	0	0	0	0	0	3	3	2	2	2	3	0	0	0	0	0	0	2	2	1	2	2	2
Astrocytes, activation	0	0	0	0	0	0	3	3	2	2	2	3	0	0	0	0	0	0	2	2	1	2	2	2
Other immune cells, increased	0	0	0	0	0	0	0	0	0	0	0	0	0	0	0	0	0	0	0	0	0	0	0	0
Foam cell formation	0	0	0	0	0	0	2	2	2	2	2	2	0	0	0	0	0	0	2	2	2	2	2	2
BRAINSTEAM: HINDBRAIN (Pons/Medulla)	-	-	-	-	-	-	-	-	-	-	-	-	-	-	-	-	-	-	-	-	-	-	-	-
Neurons, decreased number	0	0	0	0	0	0	0	0	0	0	0	0	0	0	0	0	0	0	0	0	0	0	0	0
Demyelination	0	0	0	0	0	0	1	1	1	1	1	1	0	0	0	0	0	0	0	0	0	0	0	0
Microglia cells, increased number	0	0	0	0	0	0	2	2	2	2	2	2	0	0	0	0	0	0	1	1	1	1	1	1
Microglia cells, activation	0	0	0	0	0	0	2	2	2	2	2	2	0	0	0	0	0	0	1	1	1	1	1	1
Astrocytes, increased number	0	0	0	0	0	0	2	2	1	1	1	2	0	0	0	0	0	0	1	1	1	1	1	1
Astrocytes, activation	0	0	0	0	0	0	2	2	1	1	1	2	0	0	0	0	0	0	1	1	1	1	1	1
Other immune cells, increased	0	0	0	0	0	0	0	0	0	0	0	0	0	0	0	0	0	0	0	0	0	0	0	0
Foam cell formation	0	0	0	0	0	0	4	4	4	4	4	4	0	0	0	0	0	0	4	4	4	4	4	4
BRAINSTEAM: MIDBRAIN (Nuclei and colliculus)	-	-	-	-	-	-	-	-	-	-	-	-	-	-	-	-	-	-	-	-	-	-	-	-
Purkinge cell, decreased number	0	0	0	0	0	0	0	0	0	0	0	0	0	0	0	0	0	0	0	0	0	0	0	0
Demyelination	0	0	0	0	0	0	1	1	1	1	1	1	0	0	0	0	0	0	0	0	0	0	0	0
Microglia cells, increased number	0	0	0	0	0	0	2	2	2	2	2	2	0	0	0	0	0	0	1	1	1	1	1	1
Microglia cells, activation	0	0	0	0	0	0	2	2	2	2	2	2	0	0	0	0	0	0	1	1	1	1	1	1
Astrocytes, increased number	0	0	0	0	0	0	2	2	1	1	1	2	0	0	0	0	0	0	1	1	1	1	1	1
Astrocytes, activation	0	0	0	0	0	0	2	2	1	1	1	2	0	0	0	0	0	0	1	1	1	1	1	1
Other immune cells, increased	0	0	0	0	0	0	0	0	0	0	0	0	0	0	0	0	0	0	0	0	0	0	0	0
Foam cell formation	0	0	0	0	0	0	2	2	2	2	2	2	0	0	0	0	0	0	2	2	2	2	2	2
BRAINSTEAM: INTERBRAIN (Thalamus/Hypothalamus)	-	-	-	-	-	-	-	-	-	-	-	-	-	-	-	-	-	-	-	-	-	-	-	-
Purkinge cell, decreased number	0	0	0	0	0	0	0	0	0	0	0	0	0	0	0	0	0	0	0	0	0	0	0	0
Demyelination	0	0	0	0	0	0	2	2	2	1	1	2	0	0	0	0	0	0	1	1	0	1	1	1
Microglia cells, increased number	0	0	0	0	0	0	4	4	4	4	4	4	0	0	0	0	0	0	1	1	1	1	1	1
Microglia cells, activation	0	0	0	0	0	0	4	4	4	4	4	4	0	0	0	0	0	0	1	1	1	1	1	1
Astrocytes, increased number	0	0	0	0	0	0	3	3	2	2	2	3	0	0	0	0	0	0	2	2	1	2	2	2
Astrocytes, activation	0	0	0	0	0	0	3	3	2	2	2	3	0	0	0	0	0	0	2	2	1	2	2	2
Other immune cells, increased	0	0	0	0	0	0	0	0	0	0	0	0	0	0	0	0	0	0	0	0	0	0	0	0
Foam cell formation	0	0	0	0	0	0	4	4	4	4	4	4	0	0	0	0	0	0	4	4	4	4	4	4
CEREBRAL NUCLEI (STRIATUM & PALLIDUM)	-	-	-	-	-	-	-	-	-	-	-	-	-	-	-	-	-	-	-	-	-	-	-	-
Purkinge cell, decreased number	0	0	0	0	0	0	0	0	0	0	0	0	0	0	0	0	0	0	0	0	0	0	0	0
Demyelination	0	0	0	0	0	0	2	2	2	1	1	2	0	0	0	0	0	0	1	1	0	1	1	1
Microglia cells, increased number	0	0	0	0	0	0	2	2	2	2	2	2	0	0	0	0	0	0	1	1	1	1	1	1
Microglia cells, activation	0	0	0	0	0	0	2	2	2	2	2	2	0	0	0	0	0	0	1	1	1	1	1	1
Astrocytes, increased number	0	0	0	0	0	0	2	2	1	1	1	2	0	0	0	0	0	0	1	1	1	1	1	1
Astrocytes, activation	0	0	0	0	0	0	2	2	1	1	1	2	0	0	0	0	0	0	1	1	1	1	1	1
Other immune cells, increased	0	0	0	0	0	0	0	0	0	0	0	0	0	0	0	0	0	0	0	0	0	0	0	0
Foam cell formation	0	0	0	0	0	0	2	2	2	2	2	2	0	0	0	0	0	0	2	2	2	2	2	2
CORTEX: HIPPOCAMPUS	-	-	-	-	-	-	-	-	-	-	-	-	-	-	-	-	-	-	-	-	-	-	-	-
Purkinge cell, decreased number	0	0	0	0	0	0	0	0	0	0	0	0	0	0	0	0	0	0	0	0	0	0	0	0
Demyelination	0	0	0	0	0	0	3	3	3	2	2	3	0	0	0	0	0	0	1	1	0	1	1	1
Microglia cells, increased number	0	0	0	0	0	0	2	2	2	2	2	2	0	0	0	0	0	0	1	1	1	1	1	1
Microglia cells, activation	0	0	0	0	0	0	2	2	2	2	2	2	0	0	0	0	0	0	1	1	1	1	1	1
Astrocytes, increased number	0	0	0	0	0	0	2	2	1	1	1	2	0	0	0	0	0	0	1	1	1	1	1	1
Astrocytes, activation	0	0	0	0	0	0	2	2	1	1	1	2	0	0	0	0	0	0	1	1	1	1	1	1
Other immune cells, increased	0	0	0	0	0	0	0	0	0	0	0	0	0	0	0	0	0	0	0	0	0	0	0	0
Foam cell formation	0	0	0	0	0	0	2	2	2	2	2	2	0	0	0	0	0	0	2	2	2	2	2	2
CORTEX: ISOCORTEX (Somatomotor; Somatosensory; Visual areas)	-	-	-	-	-	-	-	-	-	-	-	-	-	-	-	-	-	-	-	-	-	-	-	-
Purkinge cell, decreased number	0	0	0	0	0	0	0	0	0	0	0	0	0	0	0	0	0	0	0	0	0	0	0	0
Demyelination	0	0	0	0	0	0	3	3	3	2	2	3	0	0	0	0	0	0	1	1	0	1	1	1
Microglia cells, increased number	0	0	0	0	0	0	2	2	2	2	2	2	0	0	0	0	0	0	1	1	1	1	1	1
Microglia cells, activation	0	0	0	0	0	0	2	2	2	2	2	2	0	0	0	0	0	0	1	1	1	1	1	1
Astrocytes, increased number	0	0	0	0	0	0	2	2	1	1	1	2	0	0	0	0	0	0	1	1	1	1	1	1
Astrocytes, activation	0	0	0	0	0	0	2	2	1	1	1	2	0	0	0	0	0	0	1	1	1	1	1	1
Other immune cells, increased	0	0	0	0	0	0	0	0	0	0	0	0	0	0	0	0	0	0	0	0	0	0	0	0
Foam cell formation	0	0	0	0	0	0	2	2	2	2	2	2	0	0	0	0	0	0	2	2	2	2	2	2
CORTEX: OLFACTORY	-	-	-	-	-	-	-	-	-	-	-	-	-	-	-	-	-	-	-	-	-	-	-	-
Purkinge cell, decreased number	0	0	0	0	0	0	0	N/A	N/A	0	0	0	0	0	0	0	0	0	0	0	0	0	0	0
Demyelination	0	0	0	0	0	0	1	N/A	N/A	1	1	1	0	0	0	0	0	0	0	0	0	0	0	0
Microglia cells, increased number	0	0	0	0	0	0	3	N/A	N/A	3	3	3	0	0	0	0	0	0	2	2	2	2	2	2
Microglia cells, activation	0	0	0	0	0	0	3	N/A	N/A	3	3	3	0	0	0	0	0	0	2	2	2	2	2	2
Astrocytes, increased number	0	0	0	0	0	0	2	N/A	N/A	1	1	2	0	0	0	0	0	0	1	1	1	1	1	1
Astrocytes, activation	0	0	0	0	0	0	2	N/A	N/A	1	1	2	0	0	0	0	0	0	1	1	1	1	1	1
Other immune cells, increased	0	0	0	0	0	0	0	N/A	N/A	0	0	0	0	0	0	0	0	0	0	0	0	0	0	0
Foam cell formation	0	0	0	0	0	0	2	N/A	N/A	2	2	2	0	0	0	0	0	0	2	2	2	2	2	2
	N/A: Not analyze. Neuroanatomical location not present in the slide.
